# Using single-plant -omics in the field to link maize genes to functions and phenotypes

**DOI:** 10.1101/2020.04.06.027300

**Authors:** Daniel Felipe Cruz, Sam De Meyer, Joke Ampe, Heike Sprenger, Dorota Herman, Tom Van Hautegem, Jolien De Block, Dirk Inzé, Hilde Nelissen, Steven Maere

## Abstract

Most of our current knowledge on plant molecular biology is based on experiments in controlled lab environments. Over the years, lab experiments have generated substantial insights in the molecular wiring of plant developmental processes, stress responses and phenotypes. However, translating these insights from the lab to the field is often not straightforward, in part because field growth conditions are very different from lab conditions. Here, we test a new experimental design to unravel the molecular wiring of plants and study gene-phenotype relationships directly in the field. We molecularly profiled a set of individual maize plants of the same inbred background grown in the same field, and used the resulting data to predict the phenotypes of individual plants and the function of maize genes. We show that the field transcriptomes of individual plants contain as much information on maize gene function as traditional lab-generated transcriptomes of pooled plant samples subject to controlled perturbations. Moreover, we show that field-generated transcriptome and metabolome data can be used to quantitatively predict at least some individual plant phenotypes. Our results show that profiling individual plants in the field is a promising experimental design that could help narrow the lab-field gap.
