## Supplemental Data Set 3 for "Using single-plant -omics in the field to link maize genes to functions and phenotypes"

### Sheet: SAC gene clusters
Supplemental Data Set 3A. Clustering of spatially autocorrelated gene expression profiles.
Cluster	Member gene
1	AC203571.3_FG001
1	AC203841.3_FG002
1	AC206223.3_FG001
1	AC207728.2_FG003
1	AC233945.1_FG003
1	AC235547.1_FG005
1	GRMZM2G001079
1	GRMZM2G009163
1	GRMZM2G011878
1	GRMZM2G012280
1	GRMZM2G014313
1	GRMZM2G014676
1	GRMZM2G014914
1	GRMZM2G016671
1	GRMZM2G017047
1	GRMZM2G017159
1	GRMZM2G017805
1	GRMZM2G019056
1	GRMZM2G020721
1	GRMZM2G020982
1	GRMZM2G023347
1	GRMZM2G027344
1	GRMZM2G027886
1	GRMZM2G028733
1	GRMZM2G029001
1	GRMZM2G029107
1	GRMZM2G029186
1	GRMZM2G029856
1	GRMZM2G031536
1	GRMZM2G033219
1	GRMZM2G035168
1	GRMZM2G039246
1	GRMZM2G039665
1	GRMZM2G040131
1	GRMZM2G040508
1	GRMZM2G041847
1	GRMZM2G043030
1	GRMZM2G043903
1	GRMZM2G044027
1	GRMZM2G044584
1	GRMZM2G046244
1	GRMZM2G047781
1	GRMZM2G051101
1	GRMZM2G051338
1	GRMZM2G053500
1	GRMZM2G053713
1	GRMZM2G053946
1	GRMZM2G058300
1	GRMZM2G059212
1	GRMZM2G059502
1	GRMZM2G059836
1	GRMZM2G060842
1	GRMZM2G061096
1	GRMZM2G063438
1	GRMZM2G064467
1	GRMZM2G064960
1	GRMZM2G066101
1	GRMZM2G066290
1	GRMZM2G066650
1	GRMZM2G067460
1	GRMZM2G067601
1	GRMZM2G067908
1	GRMZM2G068519
1	GRMZM2G068715
1	GRMZM2G069025
1	GRMZM2G069106
1	GRMZM2G069215
1	GRMZM2G069542
1	GRMZM2G069807
1	GRMZM2G070284
1	GRMZM2G071491
1	GRMZM2G075676
1	GRMZM2G076778
1	GRMZM2G077004
1	GRMZM2G077673
1	GRMZM2G078200
1	GRMZM2G078267
1	GRMZM2G078292
1	GRMZM2G080650
1	GRMZM2G081919
1	GRMZM2G083546
1	GRMZM2G086202
1	GRMZM2G086553
1	GRMZM2G087101
1	GRMZM2G087662
1	GRMZM2G089698
1	GRMZM2G092679
1	GRMZM2G094428
1	GRMZM2G096234
1	GRMZM2G096365
1	GRMZM2G096944
1	GRMZM2G097995
1	GRMZM2G098331
1	GRMZM2G099467
1	GRMZM2G102318
1	GRMZM2G103512
1	GRMZM2G105417
1	GRMZM2G106303
1	GRMZM2G107082
1	GRMZM2G107101
1	GRMZM2G107771
1	GRMZM2G108135
1	GRMZM2G109130
1	GRMZM2G109352
1	GRMZM2G109830
1	GRMZM2G109842
1	GRMZM2G109865
1	GRMZM2G112057
1	GRMZM2G112149
1	GRMZM2G112805
1	GRMZM2G113332
1	GRMZM2G114050
1	GRMZM2G114055
1	GRMZM2G115750
1	GRMZM2G116563
1	GRMZM2G117198
1	GRMZM2G119104
1	GRMZM2G121573
1	GRMZM2G122135
1	GRMZM2G123540
1	GRMZM2G126285
1	GRMZM2G127072
1	GRMZM2G127350
1	GRMZM2G127510
1	GRMZM2G127846
1	GRMZM2G129140
1	GRMZM2G131332
1	GRMZM2G132461
1	GRMZM2G134256
1	GRMZM2G135359
1	GRMZM2G136680
1	GRMZM2G137861
1	GRMZM2G137985
1	GRMZM2G139085
1	GRMZM2G139462
1	GRMZM2G139920
1	GRMZM2G141081
1	GRMZM2G142315
1	GRMZM2G142836
1	GRMZM2G143165
1	GRMZM2G143373
1	GRMZM2G143646
1	GRMZM2G144224
1	GRMZM2G144346
1	GRMZM2G144483
1	GRMZM2G144890
1	GRMZM2G146951
1	GRMZM2G147335
1	GRMZM2G147491
1	GRMZM2G147687
1	GRMZM2G147775
1	GRMZM2G148693
1	GRMZM2G149281
1	GRMZM2G149751
1	GRMZM2G150337
1	GRMZM2G150408
1	GRMZM2G150893
1	GRMZM2G151406
1	GRMZM2G151807
1	GRMZM2G152417
1	GRMZM2G157153
1	GRMZM2G160354
1	GRMZM2G160927
1	GRMZM2G161566
1	GRMZM2G164814
1	GRMZM2G165387
1	GRMZM2G166987
1	GRMZM2G169333
1	GRMZM2G173341
1	GRMZM2G175288
1	GRMZM2G176519
1	GRMZM2G177005
1	GRMZM2G177386
1	GRMZM2G178533
1	GRMZM2G179459
1	GRMZM2G180951
1	GRMZM2G318849
1	GRMZM2G326111
1	GRMZM2G334722
1	GRMZM2G343570
1	GRMZM2G347056
1	GRMZM2G361693
1	GRMZM2G364988
1	GRMZM2G368799
1	GRMZM2G383833
1	GRMZM2G389567
1	GRMZM2G390013
1	GRMZM2G397889
1	GRMZM2G415498
1	GRMZM2G419267
1	GRMZM2G420882
1	GRMZM2G424857
1	GRMZM2G426415
1	GRMZM2G429169
1	GRMZM2G433684
1	GRMZM2G436092
1	GRMZM2G440855
1	GRMZM2G452695
1	GRMZM2G460617
1	GRMZM2G460861
1	GRMZM2G469499
1	GRMZM2G470048
1	GRMZM2G477741
1	GRMZM2G479684
1	GRMZM2G481005
1	GRMZM5G826911
1	GRMZM5G834952
1	GRMZM5G846399
1	GRMZM5G857303
1	GRMZM5G873594
1	GRMZM5G874903
1	GRMZM5G877500
1	GRMZM5G877874
1	GRMZM5G883993
1	GRMZM5G899349
1	GRMZM6G785877
2	GRMZM2G022710
2	GRMZM2G023275
2	GRMZM2G038598
2	GRMZM2G041055
2	GRMZM2G046430
2	GRMZM2G047956
2	GRMZM2G056743
2	GRMZM2G060712
2	GRMZM2G064008
2	GRMZM2G064530
2	GRMZM2G066208
2	GRMZM2G066343
2	GRMZM2G066609
2	GRMZM2G068707
2	GRMZM2G069317
2	GRMZM2G074017
2	GRMZM2G075018
2	GRMZM2G080409
2	GRMZM2G097983
2	GRMZM2G106092
2	GRMZM2G110004
2	GRMZM2G113796
2	GRMZM2G114584
2	GRMZM2G118834
2	GRMZM2G119642
2	GRMZM2G130640
2	GRMZM2G136100
2	GRMZM2G143426
2	GRMZM2G145632
2	GRMZM2G146298
2	GRMZM2G148675
2	GRMZM2G153575
2	GRMZM2G156734
2	GRMZM2G159481
2	GRMZM2G162278
2	GRMZM2G162675
2	GRMZM2G162677
2	GRMZM2G163542
2	GRMZM2G179490
2	GRMZM2G180458
2	GRMZM2G300916
2	GRMZM2G306597
2	GRMZM2G307553
2	GRMZM2G323413
2	GRMZM2G333013
2	GRMZM2G333029
2	GRMZM2G356256
2	GRMZM2G358365
2	GRMZM2G362926
2	GRMZM2G370924
2	GRMZM2G409753
2	GRMZM2G425545
2	GRMZM2G429188
2	GRMZM2G430646
2	GRMZM2G439337
2	GRMZM2G455122
2	GRMZM2G461566
2	GRMZM2G468140
2	GRMZM2G474019
2	GRMZM2G587231
2	GRMZM5G841743
2	GRMZM5G854551
2	GRMZM5G855743
2	GRMZM5G862276
2	GRMZM5G891425
2	GRMZM5G899825
3	AC208201.3_FG002
3	GRMZM2G010016
3	GRMZM2G016521
3	GRMZM2G020054
3	GRMZM2G035103
3	GRMZM2G061487
3	GRMZM2G069146
3	GRMZM2G088819
3	GRMZM2G089995
3	GRMZM2G106792
3	GRMZM2G131055
3	GRMZM2G138396
3	GRMZM2G146108
3	GRMZM2G149024
3	GRMZM2G151496
3	GRMZM2G160719
3	GRMZM2G176182
3	GRMZM2G177050
3	GRMZM2G355572
3	GRMZM2G357631
3	GRMZM2G374074
3	GRMZM2G400714
3	GRMZM2G404603
3	GRMZM2G405017
3	GRMZM2G405090
3	GRMZM2G413337
3	GRMZM2G416750
3	GRMZM2G425004
3	GRMZM2G426046
3	GRMZM2G428216
3	GRMZM2G453575
3	GRMZM2G454056
3	GRMZM2G474755
3	GRMZM2G478553
3	GRMZM2G479529
3	GRMZM2G567897
4	GRMZM2G000268
4	GRMZM2G000622
4	GRMZM2G004709
4	GRMZM2G012566
4	GRMZM2G025812
4	GRMZM2G031656
4	GRMZM2G053315
4	GRMZM2G057935
4	GRMZM2G060800
4	GRMZM2G064868
4	GRMZM2G073427
4	GRMZM2G074307
4	GRMZM2G078033
4	GRMZM2G084149
4	GRMZM2G089562
4	GRMZM2G091743
4	GRMZM2G098208
4	GRMZM2G098298
4	GRMZM2G104269
4	GRMZM2G106363
4	GRMZM2G110553
4	GRMZM2G116603
4	GRMZM2G135446
4	GRMZM2G137964
4	GRMZM2G140612
4	GRMZM2G148194
4	GRMZM2G150248
4	GRMZM2G150697
4	GRMZM2G162353
4	GRMZM2G164669
4	GRMZM2G389118
4	GRMZM2G423927
4	GRMZM2G429113
4	GRMZM2G451882
4	GRMZM2G454176
4	GRMZM5G815358
4	GRMZM5G863385
4	GRMZM5G864166
5	GRMZM2G010555
5	GRMZM2G011085
5	GRMZM2G037189
5	GRMZM2G047422
5	GRMZM2G057779
5	GRMZM2G083894
5	GRMZM2G090594
5	GRMZM2G092363
5	GRMZM2G117007
5	GRMZM2G125034
5	GRMZM2G132958
5	GRMZM2G163157
5	GRMZM2G177867
5	GRMZM2G340807
5	GRMZM2G344388
5	GRMZM2G359521
5	GRMZM2G369742
5	GRMZM2G423917
5	GRMZM2G442277
5	GRMZM2G459363
5	GRMZM2G465287
5	GRMZM2G467184
5	GRMZM5G803308
5	GRMZM5G819464
5	GRMZM5G876379
6	GRMZM2G000587
6	GRMZM2G012724
6	GRMZM2G031580
6	GRMZM2G032602
6	GRMZM2G037015
6	GRMZM2G042179
6	GRMZM2G044493
6	GRMZM2G049185
6	GRMZM2G054807
6	GRMZM2G057509
6	GRMZM2G057672
6	GRMZM2G061723
6	GRMZM2G068239
6	GRMZM2G068967
6	GRMZM2G069082
6	GRMZM2G075712
6	GRMZM2G080567
6	GRMZM2G097704
6	GRMZM2G097900
6	GRMZM2G103617
6	GRMZM2G104118
6	GRMZM2G120539
6	GRMZM2G124037
6	GRMZM2G133430
6	GRMZM2G134023
6	GRMZM2G137321
6	GRMZM2G142709
6	GRMZM2G148561
6	GRMZM2G153206
6	GRMZM2G153523
6	GRMZM2G174347
6	GRMZM2G174558
6	GRMZM2G301089
6	GRMZM2G301934
6	GRMZM2G308595
6	GRMZM2G312661
6	GRMZM2G315431
6	GRMZM2G347043
6	GRMZM2G364612
6	GRMZM2G374629
6	GRMZM2G377215
6	GRMZM2G380377
6	GRMZM2G381404
6	GRMZM2G404608
6	GRMZM2G414727
6	GRMZM2G420883
6	GRMZM2G423669
6	GRMZM2G435592
6	GRMZM2G436593
6	GRMZM2G445634
6	GRMZM2G449681
7	AC196475.3_FG005
7	GRMZM2G000520
7	GRMZM2G007256
7	GRMZM2G010017
7	GRMZM2G028286
7	GRMZM2G037422
7	GRMZM2G040397
7	GRMZM2G044281
7	GRMZM2G057113
7	GRMZM2G059428
7	GRMZM2G059590
7	GRMZM2G061447
7	GRMZM2G069018
7	GRMZM2G079323
7	GRMZM2G091540
7	GRMZM2G095588
7	GRMZM2G098517
7	GRMZM2G104836
7	GRMZM2G120320
7	GRMZM2G153683
7	GRMZM2G157115
7	GRMZM2G165679
7	GRMZM2G169020
7	GRMZM2G177227
7	GRMZM2G421791
7	GRMZM2G441541
7	GRMZM5G803404
7	GRMZM5G880069
7	GRMZM5G882986
8	GRMZM2G001930
8	GRMZM2G023436
8	GRMZM2G036703
8	GRMZM2G039969
8	GRMZM2G045433
8	GRMZM2G049912
8	GRMZM2G067225
8	GRMZM2G077809
8	GRMZM2G079682
8	GRMZM2G080583
8	GRMZM2G089720
8	GRMZM2G090584
8	GRMZM2G096655
8	GRMZM2G098637
8	GRMZM2G100288
8	GRMZM2G103128
8	GRMZM2G104626
8	GRMZM2G121565
8	GRMZM2G123143
8	GRMZM2G129018
8	GRMZM2G135743
8	GRMZM2G143244
8	GRMZM2G148087
8	GRMZM2G159759
8	GRMZM2G172485
8	GRMZM2G173630
8	GRMZM2G178839
8	GRMZM2G381576
8	GRMZM2G427697
8	GRMZM2G569948
8	GRMZM5G821439
8	GRMZM5G870176
9	AC233979.1_FG006
9	GRMZM2G018006
9	GRMZM2G020098
9	GRMZM2G031983
9	GRMZM2G034573
9	GRMZM2G040441
9	GRMZM2G044055
9	GRMZM2G048582
9	GRMZM2G049613
9	GRMZM2G070211
9	GRMZM2G081521
9	GRMZM2G086845
9	GRMZM2G089949
9	GRMZM2G091433
9	GRMZM2G092021
9	GRMZM2G092571
9	GRMZM2G099860
9	GRMZM2G111304
9	GRMZM2G138455
9	GRMZM2G153920
9	GRMZM2G156956
9	GRMZM2G159142
9	GRMZM2G164062
9	GRMZM2G166692
9	GRMZM2G343048
9	GRMZM2G358311
9	GRMZM2G383408
9	GRMZM2G443509
9	GRMZM2G479703
9	GRMZM5G843302
9	GRMZM5G866334
10	AC183315.4_FG006
10	GRMZM2G032478
10	GRMZM2G035092
10	GRMZM2G039278
10	GRMZM2G049767
10	GRMZM2G057467
10	GRMZM2G057907
10	GRMZM2G070508
10	GRMZM2G074631
10	GRMZM2G075124
10	GRMZM2G082434
10	GRMZM2G108273
10	GRMZM2G118693
10	GRMZM2G137108
10	GRMZM2G137775
10	GRMZM2G145041
10	GRMZM2G176253
10	GRMZM2G179432
10	GRMZM2G307637
10	GRMZM2G312712
10	GRMZM2G337768
10	GRMZM2G338721
10	GRMZM2G346861
10	GRMZM2G351318
10	GRMZM2G391795
11	GRMZM2G002805
11	GRMZM2G009661
11	GRMZM2G031447
11	GRMZM2G032190
11	GRMZM2G041175
11	GRMZM2G045638
11	GRMZM2G073310
11	GRMZM2G086841
11	GRMZM2G122231
11	GRMZM2G142111
11	GRMZM2G147014
11	GRMZM2G159700
11	GRMZM2G166780
11	GRMZM2G301805
11	GRMZM2G303964
11	GRMZM2G311898
11	GRMZM2G323422
11	GRMZM2G402564
11	GRMZM5G868355
12	GRMZM2G024530
12	GRMZM2G035928
12	GRMZM2G052699
12	GRMZM2G058305
12	GRMZM2G070138
12	GRMZM2G084694
12	GRMZM2G089736
12	GRMZM2G097728
12	GRMZM2G116614
12	GRMZM2G122841
12	GRMZM2G130764
12	GRMZM2G139512
12	GRMZM2G143204
12	GRMZM2G157247
12	GRMZM2G300135
12	GRMZM2G334628
12	GRMZM2G431309
12	GRMZM2G438178
12	GRMZM2G462118
12	GRMZM2G479760
12	GRMZM5G808787
13	GRMZM2G005195
13	GRMZM2G015610
13	GRMZM2G026892
13	GRMZM2G051079
13	GRMZM2G063679
13	GRMZM2G079956
13	GRMZM2G096211
13	GRMZM2G101523
13	GRMZM2G142249
13	GRMZM2G144985
13	GRMZM2G149480
13	GRMZM2G165044
13	GRMZM2G170434
13	GRMZM2G176995
13	GRMZM2G468693
13	GRMZM5G899390
14	GRMZM2G000052
14	GRMZM2G005652
14	GRMZM2G006707
14	GRMZM2G018950
14	GRMZM2G028900
14	GRMZM2G039650
14	GRMZM2G048257
14	GRMZM2G061537
14	GRMZM2G063657
14	GRMZM2G064328
14	GRMZM2G071659
14	GRMZM2G077143
14	GRMZM2G103079
14	GRMZM2G127412
14	GRMZM2G140726
14	GRMZM2G163172
14	GRMZM2G179351
14	GRMZM2G366659
14	GRMZM2G402307
14	GRMZM2G448241
14	GRMZM2G701297
14	GRMZM5G809265
15	AC210013.4_FG014
15	GRMZM2G001191
15	GRMZM2G012923
15	GRMZM2G026742
15	GRMZM2G038394
15	GRMZM2G050186
15	GRMZM2G056145
15	GRMZM2G061795
15	GRMZM2G072865
15	GRMZM2G083309
15	GRMZM2G092497
15	GRMZM2G100333
15	GRMZM2G116151
15	GRMZM2G124602
15	GRMZM2G125777
15	GRMZM2G126290
15	GRMZM2G130773
15	GRMZM2G140179
15	GRMZM2G142597
15	GRMZM2G143568
15	GRMZM2G145556
15	GRMZM2G154883
15	GRMZM2G180903
15	GRMZM2G353236
15	GRMZM2G356817
15	GRMZM2G356839
15	GRMZM2G380195
15	GRMZM2G384327
15	GRMZM2G406712
15	GRMZM2G456357
16	AC226373.2_FG010
16	AC230011.2_FG002
16	GRMZM2G005592
16	GRMZM2G013100
16	GRMZM2G017654
16	GRMZM2G021483
16	GRMZM2G024612
16	GRMZM2G030529
16	GRMZM2G057380
16	GRMZM2G057778
16	GRMZM2G077054
16	GRMZM2G090070
16	GRMZM2G099355
16	GRMZM2G118467
16	GRMZM2G123587
16	GRMZM2G177447
16	GRMZM2G321753
16	GRMZM2G330024
16	GRMZM2G352431
16	GRMZM2G379964
16	GRMZM2G440943
16	GRMZM2G474798
17	AC203909.3_FG003
17	GRMZM2G031200
17	GRMZM2G063220
17	GRMZM2G073942
17	GRMZM2G078401
17	GRMZM2G080524
17	GRMZM2G088469
17	GRMZM2G099319
17	GRMZM2G133836
17	GRMZM2G135052
17	GRMZM2G139834
17	GRMZM2G144744
17	GRMZM2G154565
17	GRMZM2G163440
17	GRMZM2G319057
17	GRMZM2G368491
17	GRMZM2G385989
17	GRMZM2G412601
17	GRMZM2G414423
18	GRMZM2G008259
18	GRMZM2G009593
18	GRMZM2G017414
18	GRMZM2G026391
18	GRMZM2G032219
18	GRMZM2G035465
18	GRMZM2G053485
18	GRMZM2G061492
18	GRMZM2G068340
18	GRMZM2G076613
18	GRMZM2G076972
18	GRMZM2G077253
18	GRMZM2G077307
18	GRMZM2G087806
18	GRMZM2G095868
18	GRMZM2G118821
18	GRMZM2G127308
18	GRMZM2G133464
18	GRMZM2G134753
18	GRMZM2G142039
18	GRMZM2G155321
18	GRMZM2G157267
18	GRMZM2G175816
18	GRMZM2G181251
18	GRMZM2G421500
18	GRMZM2G450920
18	GRMZM5G819919
19	GRMZM2G015432
19	GRMZM2G028096
19	GRMZM2G030463
19	GRMZM2G030659
19	GRMZM2G033138
19	GRMZM2G033478
19	GRMZM2G040296
19	GRMZM2G049155
19	GRMZM2G081350
19	GRMZM2G107116
19	GRMZM2G111818
19	GRMZM2G117346
19	GRMZM2G120973
19	GRMZM2G132504
19	GRMZM2G146118
19	GRMZM2G168096
19	GRMZM2G311051
19	GRMZM2G314661
19	GRMZM2G348697
19	GRMZM2G360792
19	GRMZM2G374574
19	GRMZM2G410393
19	GRMZM2G421829
19	GRMZM2G431306
19	GRMZM2G466139
19	GRMZM5G856681
19	GRMZM5G895175
20	GRMZM2G004516
20	GRMZM2G005170
20	GRMZM2G014695
20	GRMZM2G051787
20	GRMZM2G053299
20	GRMZM2G065612
20	GRMZM2G079127
20	GRMZM2G084407
20	GRMZM2G106250
20	GRMZM2G123122
20	GRMZM2G123558
20	GRMZM2G132069
20	GRMZM2G135526
20	GRMZM2G138268
20	GRMZM2G140915
20	GRMZM2G141353
20	GRMZM2G142063
20	GRMZM2G474153
20	GRMZM5G844703
20	GRMZM5G846152
20	GRMZM5G865151
21	AC203985.4_FG001
21	GRMZM2G038931
21	GRMZM2G063276
21	GRMZM2G072117
21	GRMZM2G074267
21	GRMZM2G084576
21	GRMZM2G095305
21	GRMZM2G097841
21	GRMZM2G100988
21	GRMZM2G109140
21	GRMZM2G121525
21	GRMZM2G132506
21	GRMZM2G155911
21	GRMZM2G156606
21	GRMZM2G176737
21	GRMZM2G181484
21	GRMZM2G339435
21	GRMZM2G378852
21	GRMZM2G435445
21	GRMZM2G444801
21	GRMZM2G475293
22	GRMZM2G004128
22	GRMZM2G014441
22	GRMZM2G037130
22	GRMZM2G039978
22	GRMZM2G045154
22	GRMZM2G055037
22	GRMZM2G071977
22	GRMZM2G074479
22	GRMZM2G075502
22	GRMZM2G081577
22	GRMZM2G095299
22	GRMZM2G096683
22	GRMZM2G101000
22	GRMZM2G106042
22	GRMZM2G123410
22	GRMZM2G125931
22	GRMZM2G130746
22	GRMZM2G134260
22	GRMZM2G153358
22	GRMZM2G154505
22	GRMZM2G156472
22	GRMZM2G160417
22	GRMZM2G161222
22	GRMZM2G161891
22	GRMZM2G174739
22	GRMZM2G304091
22	GRMZM2G326270
22	GRMZM2G330049
22	GRMZM2G349709
22	GRMZM2G353024
22	GRMZM2G379128
22	GRMZM2G380088
22	GRMZM2G393349
22	GRMZM2G424509
22	GRMZM2G480106
22	GRMZM5G818431
23	AC217401.3_FG003
23	GRMZM2G008919
23	GRMZM2G021243
23	GRMZM2G027241
23	GRMZM2G032447
23	GRMZM2G043348
23	GRMZM2G048434
23	GRMZM2G060061
23	GRMZM2G066923
23	GRMZM2G068151
23	GRMZM2G075333
23	GRMZM2G086992
23	GRMZM2G095552
23	GRMZM2G101413
23	GRMZM2G124872
23	GRMZM2G126865
23	GRMZM2G127426
23	GRMZM2G128179
23	GRMZM2G147446
23	GRMZM2G150841
23	GRMZM2G163307
23	GRMZM2G174249
23	GRMZM2G177659
23	GRMZM2G306806
23	GRMZM2G402341
23	GRMZM2G414805
23	GRMZM2G473906
23	GRMZM2G479110
23	GRMZM5G855776
24	GRMZM2G004694
24	GRMZM2G013255
24	GRMZM2G014854
24	GRMZM2G020196
24	GRMZM2G022629
24	GRMZM2G039113
24	GRMZM2G050512
24	GRMZM2G054481
24	GRMZM2G064655
24	GRMZM2G065956
24	GRMZM2G067156
24	GRMZM2G068590
24	GRMZM2G069694
24	GRMZM2G105901
24	GRMZM2G106344
24	GRMZM2G107565
24	GRMZM2G134334
24	GRMZM2G135387
24	GRMZM2G145346
24	GRMZM2G146616
24	GRMZM2G178847
24	GRMZM2G180668
24	GRMZM2G181236
24	GRMZM2G366130
24	GRMZM2G392116
24	GRMZM2G397684
24	GRMZM2G446213
24	GRMZM5G832805
25	GRMZM2G001889
25	GRMZM2G006287
25	GRMZM2G018375
25	GRMZM2G024451
25	GRMZM2G026523
25	GRMZM2G041442
25	GRMZM2G055469
25	GRMZM2G060114
25	GRMZM2G060647
25	GRMZM2G064250
25	GRMZM2G067122
25	GRMZM2G074672
25	GRMZM2G082544
25	GRMZM2G101617
25	GRMZM2G104012
25	GRMZM2G107886
25	GRMZM2G139765
25	GRMZM2G141707
25	GRMZM2G146354
25	GRMZM2G147266
25	GRMZM2G156376
25	GRMZM2G166686
25	GRMZM2G170013
25	GRMZM2G300924
25	GRMZM2G313058
25	GRMZM2G325575
25	GRMZM2G349193
25	GRMZM2G352415
25	GRMZM2G384528
25	GRMZM2G390334
25	GRMZM2G438202
25	GRMZM2G468756
25	GRMZM2G476230
25	GRMZM5G803433
25	GRMZM5G834532
25	GRMZM5G844173
26	AC190909.3_FG004
26	GRMZM2G007399
26	GRMZM2G013176
26	GRMZM2G016290
26	GRMZM2G029552
26	GRMZM2G036050
26	GRMZM2G047705
26	GRMZM2G048008
26	GRMZM2G066485
26	GRMZM2G070807
26	GRMZM2G076257
26	GRMZM2G085849
26	GRMZM2G086138
26	GRMZM2G127739
26	GRMZM2G147191
26	GRMZM2G147629
26	GRMZM2G159824
26	GRMZM2G166718
26	GRMZM2G170843
26	GRMZM2G310283
26	GRMZM2G373175
26	GRMZM2G398854
26	GRMZM2G403636
26	GRMZM2G425774
26	GRMZM2G455587
26	GRMZM2G460396
26	GRMZM2G466560
26	GRMZM2G480002
27	AC155622.2_FG001
27	GRMZM2G002396
27	GRMZM2G008715
27	GRMZM2G010823
27	GRMZM2G010834
27	GRMZM2G012030
27	GRMZM2G022777
27	GRMZM2G051367
27	GRMZM2G052880
27	GRMZM2G054123
27	GRMZM2G056569
27	GRMZM2G058745
27	GRMZM2G064473
27	GRMZM2G067985
27	GRMZM2G074122
27	GRMZM2G075101
27	GRMZM2G094699
27	GRMZM2G097848
27	GRMZM2G105167
27	GRMZM2G136455
27	GRMZM2G140443
27	GRMZM2G153877
27	GRMZM2G159369
27	GRMZM2G161168
27	GRMZM2G163421
27	GRMZM2G180575
27	GRMZM2G181227
27	GRMZM2G326195
27	GRMZM2G342105
27	GRMZM2G381473
27	GRMZM2G412885
27	GRMZM5G833332
27	GRMZM5G853361
27	GRMZM5G854613
27	GRMZM5G856011
27	GRMZM5G891266
28	GRMZM2G006493
28	GRMZM2G019335
28	GRMZM2G025164
28	GRMZM2G031581
28	GRMZM2G032028
28	GRMZM2G037655
28	GRMZM2G053991
28	GRMZM2G058081
28	GRMZM2G065073
28	GRMZM2G071272
28	GRMZM2G079499
28	GRMZM2G086418
28	GRMZM2G086761
28	GRMZM2G087094
28	GRMZM2G087137
28	GRMZM2G099666
28	GRMZM2G108285
28	GRMZM2G117878
28	GRMZM2G124540
28	GRMZM2G130053
28	GRMZM2G130505
28	GRMZM2G152354
28	GRMZM2G159811
28	GRMZM2G168355
28	GRMZM2G171468
28	GRMZM2G173882
28	GRMZM2G175874
28	GRMZM2G301271
28	GRMZM2G348452
28	GRMZM2G359924
28	GRMZM2G386998
28	GRMZM2G392101
28	GRMZM2G400281
28	GRMZM2G469901
28	GRMZM5G879665
29	GRMZM2G002652
29	GRMZM2G007260
29	GRMZM2G020801
29	GRMZM2G022088
29	GRMZM2G025867
29	GRMZM2G029824
29	GRMZM2G034113
29	GRMZM2G039824
29	GRMZM2G052386
29	GRMZM2G055704
29	GRMZM2G062199
29	GRMZM2G062914
29	GRMZM2G078090
29	GRMZM2G079913
29	GRMZM2G105005
29	GRMZM2G107639
29	GRMZM2G116629
29	GRMZM2G124671
29	GRMZM2G126079
29	GRMZM2G127798
29	GRMZM2G132903
29	GRMZM2G135588
29	GRMZM2G150485
29	GRMZM2G157384
29	GRMZM2G164854
29	GRMZM2G165483
29	GRMZM2G165931
29	GRMZM2G169584
29	GRMZM2G169890
29	GRMZM2G171365
29	GRMZM2G177982
29	GRMZM2G179737
29	GRMZM2G179792
29	GRMZM2G181151
29	GRMZM2G413652
30	GRMZM2G002075
30	GRMZM2G007190
30	GRMZM2G008060
30	GRMZM2G010801
30	GRMZM2G016447
30	GRMZM2G045699
30	GRMZM2G056697
30	GRMZM2G083408
30	GRMZM2G084586
30	GRMZM2G092112
30	GRMZM2G098606
30	GRMZM2G110109
30	GRMZM2G113990
30	GRMZM2G116803
30	GRMZM2G122057
30	GRMZM2G126957
30	GRMZM2G145360
30	GRMZM2G165137
30	GRMZM2G173724
30	GRMZM2G314094
30	GRMZM2G343442
30	GRMZM2G348956
30	GRMZM2G352695
30	GRMZM2G387528
30	GRMZM2G396562
30	GRMZM2G410951
30	GRMZM2G429972
30	GRMZM2G447433
30	GRMZM5G808775
30	GRMZM5G835530
30	GRMZM5G837626
30	GRMZM5G863784
30	GRMZM5G876518
30	GRMZM5G877884
31	AC210013.4_FG011
31	AC216353.2_FG005
31	GRMZM2G000909
31	GRMZM2G005732
31	GRMZM2G011520
31	GRMZM2G021687
31	GRMZM2G023289
31	GRMZM2G027663
31	GRMZM2G031859
31	GRMZM2G032351
31	GRMZM2G038301
31	GRMZM2G047695
31	GRMZM2G050845
31	GRMZM2G052821
31	GRMZM2G068943
31	GRMZM2G082683
31	GRMZM2G085111
31	GRMZM2G087063
31	GRMZM2G092793
31	GRMZM2G092991
31	GRMZM2G095727
31	GRMZM2G096123
31	GRMZM2G101818
31	GRMZM2G127139
31	GRMZM2G136344
31	GRMZM2G157990
31	GRMZM2G158835
31	GRMZM2G167428
31	GRMZM2G176523
31	GRMZM2G180218
31	GRMZM2G309063
31	GRMZM2G312244
31	GRMZM2G362303
31	GRMZM2G379804
31	GRMZM2G402092
31	GRMZM2G416498
31	GRMZM2G425249
31	GRMZM2G459854
31	GRMZM2G488465
31	GRMZM2G578659
31	GRMZM5G817173
31	GRMZM5G880102
31	GRMZM5G899168

### Sheet: SAC cluster GO enrichments
Supplemental Data Set 3B. GO enrichment results for spatially autocorrelated gene clusters. The last column lists the genes in the cluster that are annotated to the enriched GO category concerned.
Cluster ID	GO ID	GO name	p-value	q-value	Genes
28	9690	cytokinin metabolic process	9.66272e-06	0.00219557	GRMZM2G117878; GRMZM2G348452; GRMZM5G879665
28	34754	cellular hormone metabolic process	1.11734e-05	0.00219557	GRMZM2G117878; GRMZM2G348452; GRMZM5G879665
19	6397	mRNA processing	1.6697e-05	0.00499239	GRMZM2G028096; GRMZM2G030463; GRMZM2G030659; GRMZM2G117346; GRMZM2G410393; GRMZM5G895175
4	6598	polyamine catabolic process	3.96039e-05	0.00691089	GRMZM2G078033; GRMZM2G150248
4	46208	spermine catabolic process	3.96039e-05	0.00691089	GRMZM2G078033; GRMZM2G150248
31	9657	plastid organization	2.2118e-05	0.00729963	GRMZM2G021687; GRMZM2G032351; GRMZM2G038301; GRMZM2G312244; GRMZM2G459854; GRMZM5G880102
31	17004	cytochrome complex assembly	2.84032e-05	0.00729963	GRMZM2G038301; GRMZM2G087063; GRMZM2G402092
19	16071	mRNA metabolic process	5.06318e-05	0.00756946	GRMZM2G028096; GRMZM2G030463; GRMZM2G030659; GRMZM2G117346; GRMZM2G410393; GRMZM5G895175
3	10200	response to chitin	2.4043e-05	0.00851122	GRMZM2G035103; GRMZM2G138396; GRMZM2G478553; GRMZM2G567897
4	9310	amine catabolic process	0.000177109	0.0154527	GRMZM2G078033; GRMZM2G150248
4	42402	cellular biogenic amine catabolic process	0.000177109	0.0154527	GRMZM2G078033; GRMZM2G150248
3	10243	response to organonitrogen compound	8.78595e-05	0.0155511	GRMZM2G035103; GRMZM2G138396; GRMZM2G478553; GRMZM2G567897
19	6396	RNA processing	0.000160046	0.0159512	GRMZM2G028096; GRMZM2G030463; GRMZM2G030659; GRMZM2G117346; GRMZM2G410393; GRMZM2G431306; GRMZM5G895175
4	8215	spermine metabolic process	0.000259112	0.018086	GRMZM2G078033; GRMZM2G150248
28	48513	animal organ development	0.000154013	0.0201757	GRMZM2G124540; GRMZM2G168355; GRMZM2G171468
12	1901700	response to oxygen-containing compound	6.655e-05	0.0229598	GRMZM2G058305; GRMZM2G084694; GRMZM2G089736; GRMZM2G143204; GRMZM2G300135; GRMZM2G334628; GRMZM2G431309; GRMZM2G479760
28	48645	animal organ formation	0.000305841	0.0300489	GRMZM2G124540; GRMZM2G171468
31	10190	cytochrome b6f complex assembly	0.000219388	0.0375885	GRMZM2G087063; GRMZM2G402092
4	6595	polyamine metabolic process	0.000815244	0.04742	GRMZM2G078033; GRMZM2G150248
31	160	phosphorelay signal transduction system	0.000378865	0.0486842	GRMZM2G005732; GRMZM2G032351; GRMZM2G095727; GRMZM2G488465
16	51276	chromosome organization	0.00033207	0.0487736	GRMZM2G030529; GRMZM2G123587; GRMZM2G321753; GRMZM2G352431; GRMZM2G440943
16	51128	regulation of cellular component organization	0.000364467	0.0487736	GRMZM2G017654; GRMZM2G123587; GRMZM2G321753; GRMZM2G352431
16	48608	reproductive structure development	0.000618914	0.0487736	GRMZM2G021483; GRMZM2G118467; GRMZM2G123587; GRMZM2G321753; GRMZM2G352431; GRMZM2G440943; GRMZM2G474798
16	61458	reproductive system development	0.000618914	0.0487736	GRMZM2G021483; GRMZM2G118467; GRMZM2G123587; GRMZM2G321753; GRMZM2G352431; GRMZM2G440943; GRMZM2G474798
16	1708	cell fate specification	0.000715756	0.0487736	GRMZM2G321753; GRMZM2G474798
16	7155	cell adhesion	0.000715756	0.0487736	GRMZM2G090070; GRMZM2G321753
16	22610	biological adhesion	0.000715756	0.0487736	GRMZM2G090070; GRMZM2G321753

### Sheet: SAC cluster-phenotype corr.
Supplemental Data Set 3C. Significant correlations between the average expression profiles of spatially autocorrelated gene clusters and phenotypes (q<=0.05).
cluster	phenotype	Pearson's r	p-value	q-value
2	day of harvest	-0.449991	0.000309372	0.00866243
9	day of harvest	0.512227	2.86852e-05	0.00088924
10	ear length	0.457133	0.000240865	0.0069851
15	day of harvest	-0.475048	0.000125422	0.00376267
15	ear length	-0.430793	0.000590421	0.0159414
16	ear length	-0.419633	0.000845077	0.021972
17	day of harvest	0.457114	0.000241028	0.00698982
17	ear length	0.394072	0.00183713	0.0459282
18	ear length	-0.465084	0.000181103	0.00543308
18	husk leaf length	-0.398428	0.00161628	0.0484885
21	ear length	0.455359	0.000256452	0.00718066
23	day of harvest	0.436319	0.000492097	0.0132866
25	day of harvest	-0.393849	0.00184913	0.0480774
29	ear length	0.491166	6.75557e-05	0.00209423
29	husk leaf length	0.474965	0.00012581	0.00390012
