## Supplemental Data Set 6 for "Using single-plant -omics in the field to link maize genes to functions and phenotypes"

### Sheet: Supplemental Data Set 6A
Supplemental Data. Cruz, De Meyer et al. (2020). Plant Cell 00.0000/tpc.00.000000
Supplemental Data Set 6A. GO Biological Process categories found more towards the top of the CV-ranked gene list than expected by chance. Genes were ranked in order of descending CV in the single-plant transcriptome dataset. W = Mann–Whitney U test statistic
GO ID	GO name	W	p-value	q-value
71554	cell wall organization or biogenesis	1842189	2.01727e-22	1.0512e-18
71555	cell wall organization	1116440	2.27629e-19	1.18435e-15
45229	external encapsulating structure organization	1310246	2.02353e-17	1.05102e-13
5976	polysaccharide metabolic process	1.66467e+06	6.31924e-15	3.27842e-11
16051	carbohydrate biosynthetic process	1.83754e+06	2.18765e-13	1.13233e-09
5975	carbohydrate metabolic process	6090354	2.81382e-13	1.45615e-09
10200	response to chitin	460648	4.54329e-13	2.34979e-09
71669	plant-type cell wall organization or biogenesis	904840	1.6282e-12	8.41617e-09
44264	cellular polysaccharide metabolic process	1.39873e+06	2.17327e-12	1.12293e-08
10243	response to organonitrogen compound	751085	2.5261e-12	1.30498e-08
44036	cell wall macromolecule metabolic process	520278	2.61055e-12	1.34835e-08
44262	cellular carbohydrate metabolic process	2306158	1.26758e-11	6.54326e-08
34637	cellular carbohydrate biosynthetic process	1351978	5.95006e-11	3.06488e-07
42546	cell wall biogenesis	886528	6.17934e-11	3.18236e-07
55114	oxidation-reduction process	8852406	6.98616e-11	3.59648e-07
9611	response to wounding	1521408	8.45345e-11	4.35099e-07
15979	photosynthesis	1766961	1.06216e-10	5.46587e-07
10410	hemicellulose metabolic process	184100	1.03824e-09	5.32928e-06
19748	secondary metabolic process	1.29592e+06	2.46427e-09	1.26343e-05
9832	plant-type cell wall biogenesis	725995	3.22318e-09	1.65188e-05
80167	response to karrikin	796494	5.32252e-09	2.72619e-05
6334	nucleosome assembly	431896	7.11715e-09	3.64327e-05
44550	secondary metabolite biosynthetic process	913912	1.03031e-08	5.27107e-05
271	polysaccharide biosynthetic process	1229764	1.07339e-08	5.4904e-05
10383	cell wall polysaccharide metabolic process	354330	1.6169e-08	8.26237e-05
45491	xylan metabolic process	155298	1.96435e-08	0.000100358
80027	response to herbivore	54409.5	2.84004e-08	0.000144956
44711	single-organism biosynthetic process	10913244	3.25643e-08	0.000166078
44042	glucan metabolic process	1.1335e+06	4.76036e-08	0.000242541
6073	cellular glucan metabolic process	1.1335e+06	4.76036e-08	0.000242541
9834	plant-type secondary cell wall biogenesis	193484	5.64511e-08	0.000287506
10192	mucilage biosynthetic process	188108	6.91259e-08	0.000351851
6468	protein phosphorylation	7008736	7.61864e-08	0.000387636
33692	cellular polysaccharide biosynthetic process	1.12429e+06	7.90592e-08	0.000402174
19684	photosynthesis, light reaction	918162	1.27664e-07	0.000648406
42214	terpene metabolic process	91380	1.68336e-07	0.0008538
10191	mucilage metabolic process	233484	1.69858e-07	0.00086135
9813	flavonoid biosynthetic process	435964	1.82171e-07	0.000923058
34728	nucleosome organization	486319	1.85454e-07	0.000939508
10214	seed coat development	310322	2.12972e-07	0.0010787
45492	xylan biosynthetic process	138272	3.14614e-07	0.00158943
31497	chromatin assembly	514018	3.70556e-07	0.00187131
9664	plant-type cell wall organization	372426	4.73249e-07	0.00238801
71103	DNA conformation change	761906	5.77531e-07	0.00291306
16101	diterpenoid metabolic process	92023.5	6.93835e-07	0.00349831
6323	DNA packaging	580044	8.40798e-07	0.0042309
15833	peptide transport	258440	9.31279e-07	0.0046834
6857	oligopeptide transport	258440	9.31279e-07	0.0046834
9698	phenylpropanoid metabolic process	649035	1.07747e-06	0.00541426
16128	phytosteroid metabolic process	97202.5	1.98078e-06	0.00992766
16131	brassinosteroid metabolic process	97202.5	1.98078e-06	0.00992766
42886	amide transport	313044	2.05558e-06	0.0102985
51552	flavone metabolic process	66849	2.10214e-06	0.0105296
51553	flavone biosynthetic process	66849	2.10214e-06	0.0105296
46246	terpene biosynthetic process	73331.5	2.32475e-06	0.01164
6721	terpenoid metabolic process	600515	3.19335e-06	0.0159699
1901700	response to oxygen-containing compound	10240253	3.51176e-06	0.0175518
6865	amino acid transport	367143	3.51822e-06	0.0175806
16114	terpenoid biosynthetic process	491322	3.79698e-06	0.0189659
80168	abscisic acid transport	46004	3.87627e-06	0.0193542
9642	response to light intensity	1.18925e+06	3.95709e-06	0.0197538
51554	flavonol metabolic process	63745.5	3.98079e-06	0.0198681
51555	flavonol biosynthetic process	63745.5	3.98079e-06	0.0198681
16998	cell wall macromolecule catabolic process	113714	4.13379e-06	0.0206235
15698	inorganic anion transport	463714	4.57319e-06	0.0228065
70592	cell wall polysaccharide biosynthetic process	298272	4.75822e-06	0.0237245
6820	anion transport	1467424	5.78396e-06	0.0288215
9740	gibberellic acid mediated signaling pathway	122952	6.84489e-06	0.034067
9699	phenylpropanoid biosynthetic process	499062	8.58527e-06	0.0427117
30243	cellulose metabolic process	360224	8.61321e-06	0.0428421
44723	single-organism carbohydrate metabolic process	4.48871e+06	9.00087e-06	0.0447613
5991	trehalose metabolic process	79859.5	9.11206e-06	0.0452961

### Sheet: Supplemental Data Set 6B
Supplemental Data. Cruz, De Meyer et al. (2020). Plant Cell 00.0000/tpc.00.000000
Supplemental Data Set 6B. GO Biological Process categories found more towards the bottom of the CV-ranked gene list than expected by chance. Genes were ranked in order of descending CV in the single-plant transcriptome dataset. W = Mann–Whitney U test statistic
GO ID	GO name	W	p-value	q-value
8104	protein localization	8.30876e+06	4.85113e-46	2.54684e-42
45184	establishment of protein localization	7.78506e+06	4.05286e-44	2.12735e-40
15031	protein transport	7.7302e+06	1.90364e-43	9.99033e-40
16071	mRNA metabolic process	4385197	1.98195e-43	1.03993e-39
44265	cellular macromolecule catabolic process	5377204	4.90388e-43	2.57258e-39
43632	modification-dependent macromolecule catabolic process	4079435	9.63989e-43	5.05612e-39
19941	modification-dependent protein catabolic process	4.01415e+06	6.31913e-42	3.31375e-38
6511	ubiquitin-dependent protein catabolic process	3957798	1.07489e-41	5.63563e-38
6397	mRNA processing	3.68556e+06	3.22768e-41	1.69195e-37
30163	protein catabolic process	4670557	1.85858e-40	9.74081e-37
51603	proteolysis involved in cellular protein catabolic process	4.31789e+06	6.789e-40	3.55743e-36
33036	macromolecule localization	9.95599e+06	1.11291e-39	5.83052e-36
43603	cellular amide metabolic process	9397447	5.75972e-39	3.01694e-35
6396	RNA processing	7169695	1.68845e-38	8.84241e-35
6518	peptide metabolic process	8.95955e+06	2.21892e-38	1.16183e-34
43043	peptide biosynthetic process	8519054	1.03734e-37	5.43048e-34
44257	cellular protein catabolic process	4.38451e+06	1.134e-37	5.93537e-34
43604	amide biosynthetic process	8752989	1.2848e-37	6.72334e-34
6412	translation	8426770	3.52558e-37	1.84459e-33
16192	vesicle-mediated transport	4.73616e+06	1.40067e-36	7.32688e-33
46907	intracellular transport	6.51232e+06	2.34649e-36	1.22721e-32
10467	gene expression	26368477	3.77538e-36	1.97415e-32
51641	cellular localization	7838412	9.77774e-36	5.1118e-32
34613	cellular protein localization	5966872	9.10585e-35	4.75963e-31
51649	establishment of localization in cell	6.84758e+06	1.86799e-34	9.76211e-31
9057	macromolecule catabolic process	6.03047e+06	1.47911e-33	7.72834e-30
70727	cellular macromolecule localization	6.19029e+06	1.10636e-32	5.77965e-29
6886	intracellular protein transport	5.29459e+06	3.41947e-29	1.78599e-25
44267	cellular protein metabolic process	2.88657e+07	7.24473e-29	3.7832e-25
8380	RNA splicing	2679116	2.03689e-28	1.06346e-24
6508	proteolysis	7.68899e+06	1.49158e-27	7.78604e-24
19538	protein metabolic process	31793922	2.33038e-27	1.21623e-23
34641	cellular nitrogen compound metabolic process	3.62355e+07	5.63338e-27	2.9395e-23
6413	translational initiation	1.31152e+06	4.57326e-26	2.38587e-22
398	mRNA splicing, via spliceosome	1.56634e+06	7.8378e-25	4.0882e-21
1901566	organonitrogen compound biosynthetic process	13636558	1.29444e-24	6.75053e-21
6807	nitrogen compound metabolic process	39605066	5.35964e-23	2.79452e-19
375	RNA splicing, via transesterification reactions	1.67037e+06	1.0808e-22	5.63423e-19
377	RNA splicing, via transesterification reactions with bulged adenosine as nucleophile	1.67037e+06	1.0808e-22	5.63423e-19
22613	ribonucleoprotein complex biogenesis	3.96178e+06	2.93593e-21	1.52962e-17
48193	Golgi vesicle transport	1.54131e+06	4.21864e-21	2.19749e-17
1901564	organonitrogen compound metabolic process	1.87642e+07	1.10611e-20	5.76065e-17
22618	ribonucleoprotein complex assembly	1.55312e+06	2.26488e-20	1.17932e-16
71826	ribonucleoprotein complex subunit organization	1.5875e+06	9.34791e-20	4.86652e-16
44248	cellular catabolic process	8868468	1.80317e-19	9.38548e-16
32268	regulation of cellular protein metabolic process	3.04356e+06	2.11262e-19	1.09941e-15
51246	regulation of protein metabolic process	3.33919e+06	3.34775e-19	1.7415e-15
71702	organic substance transport	10901189	4.92695e-19	2.56251e-15
1901575	organic substance catabolic process	1.02116e+07	1.81661e-18	9.44639e-15
16070	RNA metabolic process	1.97756e+07	3.75877e-18	1.95418e-14
44260	cellular macromolecule metabolic process	4.7648e+07	4.28249e-18	2.22604e-14
6996	organelle organization	12625346	5.68007e-18	2.95193e-14
43170	macromolecule metabolic process	5.1248e+07	6.44895e-18	3.35087e-14
6139	nucleobase-containing compound metabolic process	27494030	1.13615e-17	5.90232e-14
33365	protein localization to organelle	2.75385e+06	4.75773e-17	2.47069e-13
16569	covalent chromatin modification	2.42675e+06	9.12477e-17	4.73758e-13
90304	nucleic acid metabolic process	2.27677e+07	1.38234e-16	7.17574e-13
6352	DNA-templated transcription, initiation	943676	4.41696e-16	2.2924e-12
43933	macromolecular complex subunit organization	7916198	7.79802e-16	4.04639e-12
6417	regulation of translation	1868249	1.41472e-14	7.33814e-11
34248	regulation of cellular amide metabolic process	1.87508e+06	2.12903e-14	1.10412e-10
46483	heterocycle metabolic process	29487571	2.50222e-14	1.2974e-10
44271	cellular nitrogen compound biosynthetic process	2.34498e+07	2.90395e-14	1.50541e-10
9056	catabolic process	1.06983e+07	4.25925e-14	2.20757e-10
6446	regulation of translational initiation	581892	6.37979e-14	3.30601e-10
6605	protein targeting	2531996	9.46682e-14	4.90476e-10
6366	transcription from RNA polymerase II promoter	1.59577e+06	1.28442e-13	6.6533e-10
10608	posttranscriptional regulation of gene expression	2.31982e+06	1.43838e-13	7.44935e-10
70647	protein modification by small protein conjugation or removal	4.72285e+06	1.47564e-13	7.64088e-10
10498	proteasomal protein catabolic process	1.36629e+06	1.88215e-13	9.7439e-10
72594	establishment of protein localization to organelle	2.34974e+06	3.9187e-13	2.02754e-09
43161	proteasome-mediated ubiquitin-dependent protein catabolic process	1350406	4.0836e-13	2.11245e-09
34660	ncRNA metabolic process	3349670	7.10035e-13	3.67159e-09
1902580	single-organism cellular localization	1.94038e+06	1.31431e-12	6.79496e-09
71840	cellular component organization or biogenesis	21622329	2.02798e-12	1.04806e-08
34645	cellular macromolecule biosynthetic process	2.28601e+07	5.95589e-12	3.07562e-08
70925	organelle assembly	1.2355e+06	8.42388e-12	4.34925e-08
16043	cellular component organization	19357879	1.51879e-11	7.83846e-08
1902582	single-organism intracellular transport	1.85616e+06	1.84856e-11	9.53859e-08
70646	protein modification by small protein removal	820642	1.86097e-11	9.60074e-08
7034	vacuolar transport	1.12425e+06	2.5004e-11	1.28971e-07
6725	cellular aromatic compound metabolic process	3.0045e+07	3.06922e-11	1.58279e-07
7033	vacuole organization	837170	4.23801e-11	2.18512e-07
6367	transcription initiation from RNA polymerase II promoter	403282	5.04579e-11	2.60111e-07
9059	macromolecule biosynthetic process	23057887	5.07604e-11	2.61619e-07
40029	regulation of gene expression, epigenetic	1896040	5.13838e-11	2.64781e-07
51179	localization	2.08213e+07	5.81951e-11	2.99821e-07
956	nuclear-transcribed mRNA catabolic process	705783	6.32924e-11	3.25893e-07
51234	establishment of localization	2.00339e+07	1.2374e-10	6.36643e-07
16050	vesicle organization	765378	1.54125e-10	7.92818e-07
1901360	organic cyclic compound metabolic process	30733558	1.54747e-10	7.95865e-07
6810	transport	19889313	1.5779e-10	8.11358e-07
6888	ER to Golgi vesicle-mediated transport	634930	1.74894e-10	8.99133e-07
1731	formation of translation preinitiation complex	349514	2.7168e-10	1.39644e-06
17038	protein import	1499371	3.72067e-10	1.91205e-06
16570	histone modification	1.68627e+06	4.7476e-10	2.43932e-06
6401	RNA catabolic process	925606	5.88974e-10	3.02556e-06
10605	negative regulation of macromolecule metabolic process	3829898	6.44765e-10	3.31151e-06
42254	ribosome biogenesis	3.00058e+06	7.75484e-10	3.98211e-06
30433	ER-associated ubiquitin-dependent protein catabolic process	380238	8.89121e-10	4.56475e-06
9892	negative regulation of metabolic process	4180318	1.05958e-09	5.43775e-06
6357	regulation of transcription from RNA polymerase II promoter	1.31953e+06	1.07321e-09	5.50664e-06
10256	endomembrane system organization	815758	1.29821e-09	6.65981e-06
16197	endosomal transport	546912	1.51577e-09	7.77439e-06
44238	primary metabolic process	64008763	1.52747e-09	7.83289e-06
9987	cellular process	8.13416e+07	2.50703e-09	1.2851e-05
36503	ERAD pathway	386282	3.34709e-09	1.71505e-05
6402	mRNA catabolic process	765118	4.88553e-09	2.50286e-05
16458	gene silencing	1808676	5.63593e-09	2.88616e-05
61024	membrane organization	1945127	5.67211e-09	2.90412e-05
18205	peptidyl-lysine modification	1231970	7.86009e-09	4.02279e-05
10629	negative regulation of gene expression	3334890	9.54594e-09	4.88466e-05
61025	membrane fusion	601244	1.08277e-08	5.53729e-05
51169	nuclear transport	1703018	1.17476e-08	6.00655e-05
6913	nucleocytoplasmic transport	1703018	1.17476e-08	6.00655e-05
9790	embryo development	5.31659e+06	1.55096e-08	7.92697e-05
44237	cellular metabolic process	6.54825e+07	2.2345e-08	0.000114138
6338	chromatin remodeling	466942	2.32068e-08	0.000118517
16579	protein deubiquitination	617766	2.43504e-08	0.000124333
22414	reproductive process	13668748	2.61306e-08	0.000133397
32502	developmental process	23287763	3.00636e-08	0.000153414
3	reproduction	1.37084e+07	3.07017e-08	0.00015664
44801	single-organism membrane fusion	498063	3.18902e-08	0.000162672
6974	cellular response to DNA damage stimulus	2.75761e+06	3.34559e-08	0.000170592
48856	anatomical structure development	2.24438e+07	3.7545e-08	0.000191405
6914	autophagy	688296	4.08153e-08	0.000208036
34470	ncRNA processing	2.41018e+06	4.71655e-08	0.000240355
209	protein polyubiquitination	516191	6.03294e-08	0.000307197
10228	vegetative to reproductive phase transition of meristem	2.02323e+06	6.2705e-08	0.000319231
6403	RNA localization	890292	7.35581e-08	0.000374337
90174	organelle membrane fusion	471178	8.27153e-08	0.00042069
31324	negative regulation of cellular metabolic process	3.42018e+06	9.55718e-08	0.000485982
9793	embryo development ending in seed dormancy	5.03859e+06	9.6216e-08	0.000489162
3006	developmental process involved in reproduction	1.21864e+07	9.7786e-08	0.000497046
7031	peroxisome organization	491081	1.13484e-07	0.000576725
44249	cellular biosynthetic process	33257921	1.18661e-07	0.000602916
32446	protein modification by small protein conjugation	3.90221e+06	1.19972e-07	0.000609458
6414	translational elongation	956616	1.2986e-07	0.000659427
43414	macromolecule methylation	1.64721e+06	1.31857e-07	0.000669436
31047	gene silencing by RNA	1284944	1.37101e-07	0.000695923
51172	negative regulation of nitrogen compound metabolic process	3029009	1.38789e-07	0.000704353
18193	peptidyl-amino acid modification	2347325	1.43062e-07	0.000725895
31327	negative regulation of cellular biosynthetic process	2895072	1.58422e-07	0.000803675
10604	positive regulation of macromolecule metabolic process	2.63873e+06	1.73485e-07	0.000879567
9890	negative regulation of biosynthetic process	2.92155e+06	1.77524e-07	0.000899871
6399	tRNA metabolic process	1575682	1.8024e-07	0.000913457
44767	single-organism developmental process	2.2611e+07	2.15826e-07	0.00109294
48608	reproductive structure development	1.06944e+07	2.18682e-07	0.00110719
61458	reproductive system development	1.06944e+07	2.18682e-07	0.00110719
51168	nuclear export	676617	2.28387e-07	0.00115586
6281	DNA repair	2548994	2.36023e-07	0.00119428
50657	nucleic acid transport	840075	2.46922e-07	0.00124918
50658	RNA transport	840075	2.46922e-07	0.00124918
51236	establishment of RNA localization	840075	2.46922e-07	0.00124918
15931	nucleobase-containing compound transport	1.24791e+06	2.90613e-07	0.00146934
6325	chromatin organization	3.34482e+06	2.94522e-07	0.00148881
44707	single-multicellular organism process	2.05733e+07	2.98335e-07	0.00150779
34976	response to endoplasmic reticulum stress	684884	3.06794e-07	0.00155023
50789	regulation of biological process	31675072	3.6405e-07	0.00183882
10558	negative regulation of macromolecule biosynthetic process	2.77627e+06	4.16561e-07	0.00210322
2000113	negative regulation of cellular macromolecule biosynthetic process	2728730	4.2905e-07	0.00216584
6891	intra-Golgi vesicle-mediated transport	418448	4.61362e-07	0.00232849
9123	nucleoside monophosphate metabolic process	2.16802e+06	5.05508e-07	0.00255029
60255	regulation of macromolecule metabolic process	17092153	6.12088e-07	0.00308676
1902593	single-organism nuclear import	595948	7.29753e-07	0.00367869
44744	protein targeting to nucleus	595948	7.29753e-07	0.00367869
6606	protein import into nucleus	595948	7.29753e-07	0.00367869
51123	RNA polymerase II transcriptional preinitiation complex assembly	176786	7.40432e-07	0.0037303
70897	DNA-templated transcriptional preinitiation complex assembly	176786	7.40432e-07	0.0037303
71704	organic substance metabolic process	6.79681e+07	7.76414e-07	0.00391002
9161	ribonucleoside monophosphate metabolic process	2094875	8.10177e-07	0.00407924
45944	positive regulation of transcription from RNA polymerase II promoter	360844	8.14049e-07	0.00409792
6906	vesicle fusion	425986	8.3727e-07	0.00421398
9791	post-embryonic development	13144592	8.79304e-07	0.00442378
31053	primary miRNA processing	236037	9.05182e-07	0.00455307
51276	chromosome organization	4148758	1.01787e-06	0.00511681
48519	negative regulation of biological process	7.18117e+06	1.04898e-06	0.00527216
2000142	regulation of DNA-templated transcription, initiation	150574	1.08996e-06	0.00547598
2000144	positive regulation of DNA-templated transcription, initiation	150574	1.08996e-06	0.00547598
45898	regulation of RNA polymerase II transcriptional preinitiation complex assembly	150574	1.08996e-06	0.00547598
45899	positive regulation of RNA polymerase II transcriptional preinitiation complex assembly	150574	1.08996e-06	0.00547598
60260	regulation of transcription initiation from RNA polymerase II promoter	150574	1.08996e-06	0.00547598
60261	positive regulation of transcription initiation from RNA polymerase II promoter	150574	1.08996e-06	0.00547598
32501	multicellular organismal process	2.15469e+07	1.09195e-06	0.0054794
51028	mRNA transport	726313	1.15132e-06	0.00577619
7275	multicellular organism development	20067755	1.21041e-06	0.0060714
34504	protein localization to nucleus	633056	1.34316e-06	0.00673596
19222	regulation of metabolic process	18966075	1.52622e-06	0.00765249
44802	single-organism membrane organization	1.65411e+06	1.86339e-06	0.00934115
43484	regulation of RNA splicing	311016	2.5475e-06	0.0127528
6890	retrograde vesicle-mediated transport, Golgi to ER	243020	2.81003e-06	0.0140642
31399	regulation of protein modification process	1.04757e+06	2.95878e-06	0.0148057
16236	macroautophagy	310100	3.07138e-06	0.0153661
44702	single organism reproductive process	1.21511e+07	3.18728e-06	0.0159428
22406	membrane docking	667338	3.26148e-06	0.0163074
7049	cell cycle	3.78187e+06	3.44753e-06	0.0172342
16567	protein ubiquitination	3.65104e+06	3.69584e-06	0.0184644
51128	regulation of cellular component organization	2.40243e+06	3.82989e-06	0.0191265
9893	positive regulation of metabolic process	2971338	4.18145e-06	0.0208571
43412	macromolecule modification	19462919	4.82227e-06	0.024039
9910	negative regulation of flower development	632723	5.52654e-06	0.0275443
6623	protein targeting to vacuole	467324	5.86572e-06	0.029223
72665	protein localization to vacuole	467324	5.86572e-06	0.029223
72666	establishment of protein localization to vacuole	467324	5.86572e-06	0.029223
48518	positive regulation of biological process	5957708	6.3645e-06	0.0316888
16558	protein import into peroxisome matrix	216594	6.40735e-06	0.0318958
6418	tRNA aminoacylation for protein translation	720444	8.23424e-06	0.0409736
7005	mitochondrion organization	1.1142e+06	9.00803e-06	0.0447879
16441	posttranscriptional gene silencing	976892	9.48563e-06	0.0471436
50794	regulation of cellular process	2.8007e+07	1.00484e-05	0.0499306
