## Supplemental Data Set 8 for "Using single-plant -omics in the field to link maize genes to functions and phenotypes"

### Sheet: Supplemental Data Set 8
Supplemental Data. Cruz, De Meyer et al. (2020). Plant Cell 00.0000/tpc.00.000000
Supplemental Data Set 8. List of Sequence Read Archive (SRA) samples used to calculate sampled networks. The '80% mapped' column indicates whether the sample passed the filter of at least 80% of reads retained after cleaning. The 'Library layout' column indicates whether single-end or paired-end reads were profiled.
SRA Run ID	80% mapped	BioSample ID	Description	Library layout	Sequencing platform	Average read length
ERR712351	yes	SAMEA3180033	Sample from Zea mays	PAIRED	Illumina HiSeq 2000	202
ERR712365	yes	SAMEA3180036	Sample from Zea mays	PAIRED	Illumina HiSeq 2000	202
ERR712354	yes	SAMEA3180039	Sample from Zea mays	PAIRED	Illumina HiSeq 2000	202
SRR189761	yes	SAMN00260262	Zea mays, B73 Leaves 20-day old seedling - field	SINGLE	Illumina Genome Analyzer II	38
SRR189774	yes	SAMN00260278	Zea mays, B73 Leaves 20-day old seedling - growth chamber	SINGLE	Illumina Genome Analyzer II	35
SRR404152	yes	SAMN00780082	Zea Mays, B73 V5_Tip of stage-2 Leaf_R2	SINGLE	Illumina Genome Analyzer IIx	75
SRR404153	yes	SAMN00780083	Zea Mays, B73 V5_Tip of stage-2 Leaf_R3	SINGLE	Illumina Genome Analyzer IIx	75
SRR490839	yes	SAMN00862618	WT leaf	SINGLE	Illumina Genome Analyzer	35
SRR501912	yes	SAMN00998885	B73 leaf rep1	PAIRED	Illumina HiSeq 2000	100
SRR501913	yes	SAMN00998886	B73 leaf rep2	PAIRED	Illumina HiSeq 2000	100
SRR502716	yes	SAMN00998887	B73 leaf rep3	PAIRED	Illumina HiSeq 2000	100
SRR531218	yes	SAMN01096144	Zea Mays, B73 V3 Topmost leaf Rep1	SINGLE	Illumina HiSeq 2000	101
SRR531219	yes	SAMN01096145	Zea Mays, B73 V3 Topmost leaf Rep2	SINGLE	Illumina HiSeq 2000	101
SRR531220	yes	SAMN01096146	Zea Mays, B73 V3 Topmost leaf Rep3	SINGLE	Illumina HiSeq 2000	101
SRR531866	yes	SAMN01096153	Zea Mays, B73 V5 Bottom of transition leaf Rep1	SINGLE	Illumina HiSeq 2000	101
SRR531867	yes	SAMN01096154	Zea Mays, B73 V5 Bottom of transition leaf Rep2	SINGLE	Illumina HiSeq 2000	101
SRR531868	yes	SAMN01096155	Zea Mays, B73 V5 Bottom of transition leaf Rep3	SINGLE	Illumina HiSeq 2000	101
SRR531869	yes	SAMN01096156	Zea Mays, B73 V7 Tip of transition leaf Rep1	SINGLE	Illumina HiSeq 2000	101
SRR531870	yes	SAMN01096157	Zea Mays, B73 V7 Tip of transition leaf Rep2	SINGLE	Illumina HiSeq 2000	101
SRR531871	yes	SAMN01096158	Zea Mays, B73 V7 Tip of transition leaf Rep3	SINGLE	Illumina HiSeq 2000	101
SRR531872	yes	SAMN01096159	Zea Mays, B73 V7 Bottom of transition leaf Rep1	SINGLE	Illumina HiSeq 2000	101
SRR531873	yes	SAMN01096160	Zea Mays, B73 V7 Bottom of transition leaf Rep2	SINGLE	Illumina HiSeq 2000	101
SRR531874	yes	SAMN01096161	Zea Mays, B73 V7 Bottom of transition leaf Rep3	SINGLE	Illumina HiSeq 2000	101
SRR957444	yes	SAMN02334463	MATURE LEAF TISSUE (leaf 8) 3	SINGLE	Illumina HiSeq 2500	100
SRR957442	yes	SAMN02334466	MATURE LEAF TISSUE (leaf 8) 1	SINGLE	Illumina HiSeq 2500	100
SRR957443	yes	SAMN02334484	MATURE LEAF TISSUE (leaf 8) 2	SINGLE	Illumina HiSeq 2500	100
SRR1138410	no	SAMN02594211	maize_rep1_sec1	SINGLE	Illumina HiSeq 2000	35
SRR1138413	no	SAMN02594212	maize_rep1_sec4	SINGLE	Illumina HiSeq 2000	35
SRR1138412	no	SAMN02594213	maize_rep1_sec3	SINGLE	Illumina HiSeq 2000	35
SRR1138419	no	SAMN02594215	maize_rep1_sec11	SINGLE	Illumina HiSeq 2000	35
SRR1138415	no	SAMN02594216	maize_rep1_sec7	SINGLE	Illumina HiSeq 2000	35
SRR1138418	no	SAMN02594217	maize_rep1_sec10	SINGLE	Illumina HiSeq 2000	35
SRR1138414	no	SAMN02594218	maize_rep1_sec6	SINGLE	Illumina HiSeq 2000	35
SRR1138421	no	SAMN02594220	maize_rep1_sec13	SINGLE	Illumina HiSeq 2000	35
SRR1138420	no	SAMN02594223	maize_rep1_sec12	SINGLE	Illumina HiSeq 2000	35
SRR1138426	no	SAMN02594224	maize_rep2_sec2	SINGLE	Illumina HiSeq 2000	35
SRR1138428	no	SAMN02594225	maize_rep2_sec4	SINGLE	Illumina HiSeq 2000	35
SRR1138437	no	SAMN02594233	maize_rep2_sec14	SINGLE	Illumina HiSeq 2000	35
SRR1138435	no	SAMN02594234	maize_rep2_sec12	SINGLE	Illumina HiSeq 2000	35
SRR1138466	no	SAMN02594235	maize_rep4_sec13	SINGLE	Illumina HiSeq 2000	35
SRR1138436	no	SAMN02594236	maize_rep2_sec13	SINGLE	Illumina HiSeq 2000	35
SRR1138467	no	SAMN02594238	maize_rep4_sec14	SINGLE	Illumina HiSeq 2000	35
SRR1138468	no	SAMN02594239	maize_rep4_sec15	SINGLE	Illumina HiSeq 2000	35
SRR1138474	no	SAMN02594243	maize_rep6_sec6	SINGLE	Illumina HiSeq 2000	35
SRR1138481	no	SAMN02594246	maize_rep6_sec13	SINGLE	Illumina HiSeq 2000	35
SRR1138473	no	SAMN02594249	maize_rep6_sec4	SINGLE	Illumina HiSeq 2000	35
SRR1138479	no	SAMN02594253	maize_rep6_sec11	SINGLE	Illumina HiSeq 2000	35
SRR1138483	no	SAMN02594254	maize_rep6_sec15	SINGLE	Illumina HiSeq 2000	35
SRR1138440	no	SAMN02594294	maize_rep3_sec1	SINGLE	Illumina HiSeq 2000	35
SRR1138443	no	SAMN02594296	maize_rep3_sec4	SINGLE	Illumina HiSeq 2000	35
SRR1138438	no	SAMN02594299	maize_rep2_sec15	SINGLE	Illumina HiSeq 2000	35
SRR1138442	no	SAMN02594301	maize_rep3_sec3	SINGLE	Illumina HiSeq 2000	35
SRR1138441	no	SAMN02594303	maize_rep3_sec2	SINGLE	Illumina HiSeq 2000	35
SRR1138450	no	SAMN02594307	maize_rep3_sec12	SINGLE	Illumina HiSeq 2000	35
SRR1138453	no	SAMN02594308	maize_rep3_sec15	SINGLE	Illumina HiSeq 2000	35
SRR1138444	no	SAMN02594309	maize_rep3_sec6	SINGLE	Illumina HiSeq 2000	35
SRR1138448	no	SAMN02594310	maize_rep3_sec10	SINGLE	Illumina HiSeq 2000	35
SRR1138451	no	SAMN02594311	maize_rep3_sec13	SINGLE	Illumina HiSeq 2000	35
SRR1138456	no	SAMN02594313	maize_rep4_sec2	SINGLE	Illumina HiSeq 2000	35
SRR1138449	no	SAMN02594314	maize_rep3_sec11	SINGLE	Illumina HiSeq 2000	35
SRR1138454	no	SAMN02594316	maize_rep3_sec16	SINGLE	Illumina HiSeq 2000	35
SRR1138459	no	SAMN02594317	maize_rep4_sec6	SINGLE	Illumina HiSeq 2000	35
SRR1138452	no	SAMN02594318	maize_rep3_sec14	SINGLE	Illumina HiSeq 2000	35
SRR1138455	no	SAMN02594320	maize_rep4_sec1	SINGLE	Illumina HiSeq 2000	35
SRR1138458	no	SAMN02594322	maize_rep4_sec4	SINGLE	Illumina HiSeq 2000	35
SRR1138464	no	SAMN02594326	maize_rep4_sec11	SINGLE	Illumina HiSeq 2000	35
SRR1138465	no	SAMN02594327	maize_rep4_sec12	SINGLE	Illumina HiSeq 2000	35
SRR1138471	no	SAMN02594328	maize_rep6_sec2	SINGLE	Illumina HiSeq 2000	35
SRR1186264	yes	SAMN02678418	B73	SINGLE	Illumina HiSeq 2000	101
SRR1573504	yes	SAMN03031748	B-3	PAIRED	Illumina HiSeq 2000	200
SRR1573505	yes	SAMN03031749	B-4	PAIRED	Illumina HiSeq 2000	200
SRR1573506	yes	SAMN03031750	B-5	PAIRED	Illumina HiSeq 2000	200
SRR1573507	yes	SAMN03031751	L-3	PAIRED	Illumina HiSeq 2000	200
SRR1573508	yes	SAMN03031752	L-4	PAIRED	Illumina HiSeq 2000	200
SRR1573509	yes	SAMN03031753	L-5	PAIRED	Illumina HiSeq 2000	200
SRR1573510	yes	SAMN03031754	S-3	PAIRED	Illumina HiSeq 2000	200
SRR1573511	yes	SAMN03031755	S-4	PAIRED	Illumina HiSeq 2000	200
SRR1573512	yes	SAMN03031756	S-5	PAIRED	Illumina HiSeq 2000	200
SRR1573513	yes	SAMN03031757	wtL-1	PAIRED	Illumina HiSeq 2000	202
SRR1573514	yes	SAMN03031758	wtL-2	PAIRED	Illumina HiSeq 2000	202
SRR1573515	yes	SAMN03031759	wtL-3	PAIRED	Illumina HiSeq 2000	202
SRR1573519	yes	SAMN03031763	B_L1.1	PAIRED	Illumina HiSeq 2000	202
SRR1573520	yes	SAMN03031764	B_L1.2	PAIRED	Illumina HiSeq 2000	202
SRR1573522	yes	SAMN03031765	L_L1.1	PAIRED	Illumina HiSeq 2000	202
SRR1573523	yes	SAMN03031766	L_L1.2	PAIRED	Illumina HiSeq 2000	202
SRR1573524	yes	SAMN03031767	L_L1.3	PAIRED	Illumina HiSeq 2000	202
SRR1573525	yes	SAMN03031768	S_L1.1	PAIRED	Illumina HiSeq 2000	202
SRR1573526	yes	SAMN03031769	S_L1.2	PAIRED	Illumina HiSeq 2000	202
SRR1573527	yes	SAMN03031770	S_L1.3	PAIRED	Illumina HiSeq 2000	202
SRR1573521	yes	SAMN03031771	B_L1.3	PAIRED	Illumina HiSeq 2000	202
SRR1586888	yes	SAMN03081909	B73_GCATG.PL16	SINGLE	Illumina HiSeq 2000	101
SRR1586889	yes	SAMN03081914	B73_GCATG.PL17	SINGLE	Illumina HiSeq 2000	101
SRR1619633	yes	SAMN03135418	Plant sample from Zea mays	SINGLE	Illumina HiSeq 2000	101
SRR1619634	yes	SAMN03135419	Plant sample from Zea mays	SINGLE	Illumina HiSeq 2000	101
SRR1619635	yes	SAMN03135420	Plant sample from Zea mays	SINGLE	Illumina HiSeq 2000	101
SRR1619636	yes	SAMN03135421	Plant sample from Zea mays	SINGLE	Illumina HiSeq 2000	101
SRR1619637	yes	SAMN03135422	Plant sample from Zea mays	SINGLE	Illumina HiSeq 2000	101
SRR1619638	yes	SAMN03135423	Plant sample from Zea mays	SINGLE	Illumina HiSeq 2000	101
SRR1619659	yes	SAMN03135424	Plant sample from Zea mays	SINGLE	Illumina HiSeq 2000	101
SRR1619660	yes	SAMN03135425	Plant sample from Zea mays	SINGLE	Illumina HiSeq 2000	101
SRR1619661	yes	SAMN03135426	Plant sample from Zea mays	SINGLE	Illumina HiSeq 2000	101
SRR1619662	yes	SAMN03135427	Plant sample from Zea mays	SINGLE	Illumina HiSeq 2000	101
SRR1619663	yes	SAMN03135428	Plant sample from Zea mays	SINGLE	Illumina HiSeq 2000	101
SRR1619664	yes	SAMN03135429	Plant sample from Zea mays	SINGLE	Illumina HiSeq 2000	101
SRR1619665	yes	SAMN03135430	Plant sample from Zea mays	SINGLE	Illumina HiSeq 2000	101
SRR1619666	yes	SAMN03135431	Plant sample from Zea mays	SINGLE	Illumina HiSeq 2000	101
SRR1619667	yes	SAMN03135432	Plant sample from Zea mays	SINGLE	Illumina HiSeq 2000	101
SRR1619668	yes	SAMN03135433	Plant sample from Zea mays	SINGLE	Illumina HiSeq 2000	101
SRR1619669	yes	SAMN03135434	Plant sample from Zea mays	SINGLE	Illumina HiSeq 2000	101
SRR1619670	yes	SAMN03135435	Plant sample from Zea mays	SINGLE	Illumina HiSeq 2000	101
SRR1619671	yes	SAMN03135436	Plant sample from Zea mays	SINGLE	Illumina HiSeq 2000	101
SRR1619674	yes	SAMN03135437	Plant sample from Zea mays	SINGLE	Illumina HiSeq 2000	101
SRR1626419	yes	SAMN03142834	Plant sample from Zea mays	SINGLE	Illumina HiSeq 2000	101
SRR1626426	yes	SAMN03142835	Plant sample from Zea mays	SINGLE	Illumina HiSeq 2000	101
SRR1626427	yes	SAMN03142836	Plant sample from Zea mays	SINGLE	Illumina HiSeq 2000	101
SRR1626452	yes	SAMN03142837	Plant sample from Zea mays	SINGLE	Illumina HiSeq 2000	101
SRR1620947	yes	SAMN03142901	Plant sample from Zea mays	PAIRED	Illumina HiSeq 2000	202
SRR1620948	yes	SAMN03142902	Plant sample from Zea mays	PAIRED	Illumina HiSeq 2000	202
SRR1620949	yes	SAMN03142903	Plant sample from Zea mays	PAIRED	Illumina HiSeq 2000	202
SRR1656771	yes	SAMN03199714	B73 Submerge 72 hr Rep 2	SINGLE	Illumina HiSeq 2000	101
SRR1656758	yes	SAMN03199723	B73 Submerge 24 hr Rep 1	SINGLE	Illumina HiSeq 2000	101
SRR1656759	yes	SAMN03199724	B73 Submerge 24 hr Rep 2	SINGLE	Illumina HiSeq 2000	101
SRR1656760	yes	SAMN03199725	B73 Submerge 24 hr Rep 3	SINGLE	Illumina HiSeq 2000	101
SRR1656772	yes	SAMN03199730	B73 Submerge 72 hr Rep 3	SINGLE	Illumina HiSeq 2000	101
SRR1656747	yes	SAMN03199732	B73 Control 24 hr Rep 2	SINGLE	Illumina HiSeq 2000	101
SRR1656746	yes	SAMN03199735	B73 Control 24 hr Rep 1	SINGLE	Illumina HiSeq 2000	101
SRR1656748	yes	SAMN03199742	B73 Control 24 hr Rep 3	SINGLE	Illumina HiSeq 2000	101
SRR1656770	yes	SAMN03199744	B73 Submerge 72 hr Rep 1	SINGLE	Illumina HiSeq 2000	101
SRR2070626	yes	SAMN03782434	B73_SN	PAIRED	Illumina HiSeq 2500	200
SRR2070627	yes	SAMN03782435	B73_LN	PAIRED	Illumina HiSeq 2500	200
SRR2144406	yes	SAMN03956450	maize leaf R1 rep 1	SINGLE	Illumina HiSeq 2500	48
SRR2144407	yes	SAMN03956451	maize leaf R1 rep 2	SINGLE	Illumina HiSeq 2500	48
SRR2144408	yes	SAMN03956452	maize leaf R1 rep 3	SINGLE	Illumina HiSeq 2500	48
SRR2144409	yes	SAMN03956453	maize leaf R1 rep 4	SINGLE	Illumina HiSeq 2500	49
SRR2144414	yes	SAMN03956457	maize leaf V12 drought rep 1	SINGLE	Illumina HiSeq 2500	49
SRR2144415	yes	SAMN03956458	maize leaf V12 drought rep 2	SINGLE	Illumina HiSeq 2500	49
SRR2144416	yes	SAMN03956459	maize leaf V12 drought rep 3	SINGLE	Illumina HiSeq 2500	49
SRR2144417	yes	SAMN03956460	maize leaf V12 drought rep 4	SINGLE	Illumina HiSeq 2500	49
SRR2144422	yes	SAMN03956465	maize leaf V14 drought rep 1	SINGLE	Illumina HiSeq 2500	49
SRR2144423	yes	SAMN03956466	maize leaf V14 drought rep 2	SINGLE	Illumina HiSeq 2500	49
SRR2144424	yes	SAMN03956467	maize leaf V14 drought rep 3	SINGLE	Illumina HiSeq 2500	49
SRR2144425	yes	SAMN03956468	maize leaf V14 drought rep 4	SINGLE	Illumina HiSeq 2500	49
SRR2144430	yes	SAMN03956473	maize leaf V16 drought rep 1	SINGLE	Illumina HiSeq 2500	49
SRR2144431	yes	SAMN03956474	maize leaf V16 drought rep 2	SINGLE	Illumina HiSeq 2500	49
SRR2144432	yes	SAMN03956475	maize leaf V16 drought rep 3	SINGLE	Illumina HiSeq 2500	49
SRR2144433	yes	SAMN03956476	maize leaf V16 drought rep 4	SINGLE	Illumina HiSeq 2500	49
SRR2144438	yes	SAMN03956488	maize leaf R1 drought rep 1	SINGLE	Illumina HiSeq 2500	49
SRR2144382	yes	SAMN03956489	maize leaf V12 rep 1	SINGLE	Illumina HiSeq 2500	48
SRR2144383	yes	SAMN03956490	maize leaf V12 rep 2	SINGLE	Illumina HiSeq 2500	48
SRR2144384	yes	SAMN03956491	maize leaf V12 rep 3	SINGLE	Illumina HiSeq 2500	49
SRR2144385	yes	SAMN03956492	maize leaf V12 rep 4	SINGLE	Illumina HiSeq 2500	48
SRR2144390	yes	SAMN03956497	maize leaf V14 rep 1	SINGLE	Illumina HiSeq 2500	48
SRR2144391	yes	SAMN03956498	maize leaf V14 rep 2	SINGLE	Illumina HiSeq 2500	48
SRR2144392	yes	SAMN03956499	maize leaf V14 rep 3	SINGLE	Illumina HiSeq 2500	48
SRR2144393	yes	SAMN03956500	maize leaf V14 rep 4	SINGLE	Illumina HiSeq 2500	48
SRR2144398	yes	SAMN03956505	maize leaf V16 rep 1	SINGLE	Illumina HiSeq 2500	49
SRR2144399	yes	SAMN03956506	maize leaf V16 rep 2	SINGLE	Illumina HiSeq 2500	48
SRR2144400	yes	SAMN03956507	maize leaf V16 rep 3	SINGLE	Illumina HiSeq 2500	48
SRR2144401	yes	SAMN03956508	maize leaf V16 rep 4	SINGLE	Illumina HiSeq 2500	48
SRR2144439	yes	SAMN03956513	maize leaf R1 drought rep 2	SINGLE	Illumina HiSeq 2500	49
SRR2144440	yes	SAMN03956514	maize leaf R1 drought rep 3	SINGLE	Illumina HiSeq 2500	49
SRR2144441	yes	SAMN03956515	maize leaf R1 drought rep 4	SINGLE	Illumina HiSeq 2500	49
SRR2395934	yes	SAMN04075470	B73_control_set1_rep1	SINGLE	Illumina HiSeq 2500	101
SRR2395956	yes	SAMN04075471	B73_control_set1_rep2	SINGLE	Illumina HiSeq 2500	101
SRR2395987	yes	SAMN04075472	B73_control_set1_rep3	SINGLE	Illumina HiSeq 2500	101
SRR2396004	yes	SAMN04075473	B73_control_set1_rep4	SINGLE	Illumina HiSeq 2500	101
SRR2396010	yes	SAMN04075474	B73_control_set1_rep5	SINGLE	Illumina HiSeq 2500	101
SRR2396011	yes	SAMN04075475	B73_aphid_2h_rep1	SINGLE	Illumina HiSeq 2500	101
SRR2396012	yes	SAMN04075476	B73_aphid_2h_rep2	SINGLE	Illumina HiSeq 2500	101
SRR2396014	yes	SAMN04075477	B73_aphid_2h_rep3	SINGLE	Illumina HiSeq 2500	101
SRR2396065	yes	SAMN04075478	B73_aphid_2h_rep4	SINGLE	Illumina HiSeq 2500	101
SRR2396100	yes	SAMN04075479	B73_aphid_2h_rep5	SINGLE	Illumina HiSeq 2500	101
SRR2396101	yes	SAMN04075480	B73_aphid_4h_rep1	SINGLE	Illumina HiSeq 2500	101
SRR2396102	yes	SAMN04075481	B73_aphid_4h_rep2	SINGLE	Illumina HiSeq 2500	101
SRR2396103	yes	SAMN04075482	B73_aphid_4h_rep3	SINGLE	Illumina HiSeq 2500	101
SRR2396104	yes	SAMN04075483	B73_aphid_4h_rep4	SINGLE	Illumina HiSeq 2500	101
SRR2396105	yes	SAMN04075484	B73_aphid_4h_rep5	SINGLE	Illumina HiSeq 2500	101
SRR2396106	yes	SAMN04075485	B73_aphid_8h_rep1	SINGLE	Illumina HiSeq 2500	101
SRR2396137	yes	SAMN04075486	B73_aphid_8h_rep2	SINGLE	Illumina HiSeq 2500	101
SRR2396144	yes	SAMN04075487	B73_aphid_8h_rep3	SINGLE	Illumina HiSeq 2500	101
SRR2396160	yes	SAMN04075488	B73_aphid_8h_rep4	SINGLE	Illumina HiSeq 2500	101
SRR2396161	yes	SAMN04075489	B73_aphid_8h_rep5	SINGLE	Illumina HiSeq 2500	101
SRR2396162	yes	SAMN04075490	B73_aphid_24h_rep1	SINGLE	Illumina HiSeq 2500	101
SRR2396193	yes	SAMN04075491	B73_aphid_24h_rep2	SINGLE	Illumina HiSeq 2500	101
SRR2396214	yes	SAMN04075492	B73_aphid_24h_rep3	SINGLE	Illumina HiSeq 2500	101
SRR2396233	yes	SAMN04075493	B73_aphid_24h_rep4	SINGLE	Illumina HiSeq 2500	101
SRR2396254	yes	SAMN04075494	B73_aphid_24h_rep5	SINGLE	Illumina HiSeq 2500	101
SRR2396255	yes	SAMN04075495	B73_aphid_48h_rep1	SINGLE	Illumina HiSeq 2500	101
SRR2396256	yes	SAMN04075496	B73_aphid_48h_rep2	SINGLE	Illumina HiSeq 2500	101
SRR2396257	yes	SAMN04075497	B73_aphid_48h_rep3	SINGLE	Illumina HiSeq 2500	101
SRR2396288	yes	SAMN04075498	B73_aphid_48h_rep4	SINGLE	Illumina HiSeq 2500	101
SRR2396289	yes	SAMN04075499	B73_aphid_48h_rep5	SINGLE	Illumina HiSeq 2500	101
SRR2396321	yes	SAMN04075500	B73_aphid_96h_rep1	SINGLE	Illumina HiSeq 2500	101
SRR2396322	yes	SAMN04075501	B73_aphid_96h_rep2	SINGLE	Illumina HiSeq 2500	101
SRR2396323	yes	SAMN04075502	B73_aphid_96h_rep3	SINGLE	Illumina HiSeq 2500	101
SRR2396324	yes	SAMN04075503	B73_aphid_96h_rep4	SINGLE	Illumina HiSeq 2500	101
SRR2396332	yes	SAMN04075504	B73_aphid_96h_rep5	SINGLE	Illumina HiSeq 2500	101
SRR2396358	yes	SAMN04075505	B73_control_set2_rep1	SINGLE	Illumina HiSeq 2500	101
SRR2396387	yes	SAMN04075506	B73_control_set2_rep2	SINGLE	Illumina HiSeq 2500	101
SRR2396388	yes	SAMN04075507	B73_control_set2_rep3	SINGLE	Illumina HiSeq 2500	101
SRR2396389	yes	SAMN04075508	B73_control_set2_rep4	SINGLE	Illumina HiSeq 2500	101
SRR2396414	yes	SAMN04075509	B73_control_set2_rep5	SINGLE	Illumina HiSeq 2500	101
SRR2606428	yes	SAMN04157959	Plant sample from Zea mays	PAIRED	Illumina HiSeq 2000	200
SRR2626636	yes	SAMN04157961	Plant sample from Zea mays	PAIRED	Illumina HiSeq 2000	200
SRR2626639	yes	SAMN04157963	Plant sample from Zea mays	PAIRED	Illumina HiSeq 2000	200
SRR3186899	yes	SAMN04515542	leaf segment 1 replicate 1	SINGLE	NextSeq 500	75
SRR3186897	yes	SAMN04515543	leaf segment 1 replicate 2	SINGLE	NextSeq 500	75
SRR3186877	yes	SAMN04515544	leaf segment 1 replicate 3	SINGLE	NextSeq 500	75
SRR3186886	yes	SAMN04515545	leaf segment 4 replicate 1	SINGLE	NextSeq 500	75
SRR3186902	yes	SAMN04515546	leaf segment 4 replicate 2	SINGLE	NextSeq 500	75
SRR3186904	yes	SAMN04515547	leaf segment 4 replicate 3	SINGLE	NextSeq 500	75
SRR3186911	yes	SAMN04515548	leaf segment 9 replicate 1	SINGLE	NextSeq 500	75
SRR3186909	yes	SAMN04515549	leaf segment 9 replicate 2	SINGLE	NextSeq 500	75
SRR3186913	yes	SAMN04515550	leaf segment 9 replicate 3	SINGLE	NextSeq 500	75
SRR3186915	yes	SAMN04515551	leaf segment 14 replicate 1	SINGLE	NextSeq 500	75
SRR3186919	yes	SAMN04515552	leaf segment 14 replicate 2	SINGLE	NextSeq 500	75
SRR3186917	yes	SAMN04515553	leaf segment 14 replicate 3	SINGLE	NextSeq 500	75
SRR3192856	yes	SAMN04517434	maize B73 drought tolerance	PAIRED	Illumina HiSeq 2000	180
SRR3190002	yes	SAMN04517435	maize B73 drought tolerance control	PAIRED	Illumina HiSeq 2000	180
SRR3498310	yes	SAMN04990189	upper leaf - plant 1	PAIRED	Illumina HiSeq 2000	180
SRR3498311	yes	SAMN04990190	lower leaf - plant 1	PAIRED	Illumina HiSeq 2000	180
SRR3498312	yes	SAMN04990191	upper leaf - plant 2	PAIRED	Illumina HiSeq 2000	180
SRR3498313	yes	SAMN04990192	lower leaf - plant 2	PAIRED	Illumina HiSeq 2000	180
SRR3498314	yes	SAMN04990193	upper leaf - plant 3	PAIRED	Illumina HiSeq 2000	180
SRR3498315	yes	SAMN04990194	lower leaf - plant 3	PAIRED	Illumina HiSeq 2000	180
SRR3608768	yes	SAMN05180954	Plant sample from Zea mays	SINGLE	Illumina HiSeq 2500	100
SRR3989642	yes	SAMN05449707	B73-1_RNA-1 rep=replicate1	PAIRED	Illumina HiSeq 2000	200
SRR3989643	yes	SAMN05449708	B73-1_RNA-1 rep=replicate2	PAIRED	Illumina HiSeq 2000	200
SRR3989654	yes	SAMN05449709	B73-1_RNA-1 rep=replicate3	PAIRED	Illumina HiSeq 2000	200
SRR5086643	no	SAMN06112604	Plant sample from Zea mays	PAIRED	Illumina HiSeq 3000	300
SRR5086644	yes	SAMN06112605	Plant sample from Zea mays	PAIRED	Illumina HiSeq 3000	300
SRR5091878	yes	SAMN06127410	Plant sample from Zea mays	PAIRED	Illumina HiSeq 3000	300
SRR5091877	yes	SAMN06127411	Plant sample from Zea mays	PAIRED	Illumina HiSeq 3000	300
SRR5225794	yes	SAMN06291429	lower leaf - plant 1	PAIRED	Illumina HiSeq 2000	180
SRR5225793	yes	SAMN06291430	upper leaf - plant 1	PAIRED	Illumina HiSeq 2000	180
SRR5225798	yes	SAMN06291431	lower leaf - plant 3	PAIRED	Illumina HiSeq 2000	180
SRR5225797	yes	SAMN06291432	upper leaf - plant 3	PAIRED	Illumina HiSeq 2000	180
SRR5225796	yes	SAMN06291433	lower leaf - plant 2	PAIRED	Illumina HiSeq 2000	180
SRR5225795	yes	SAMN06291434	upper leaf - plant 2	PAIRED	Illumina HiSeq 2000	180
SRR5328975	yes	SAMN06554714	UV_II_9	PAIRED	Illumina HiSeq 1500	50
SRR5328974	yes	SAMN06554715	UV_I_9	PAIRED	Illumina HiSeq 1500	50
SRR5328972	yes	SAMN06554717	UV_II_8	PAIRED	Illumina HiSeq 1500	50
SRR5328970	yes	SAMN06554719	UV_II_7	PAIRED	Illumina HiSeq 1500	50
SRR5328969	yes	SAMN06554720	C_III_7	PAIRED	Illumina HiSeq 1500	50
SRR5328968	yes	SAMN06554721	C_II_7	PAIRED	Illumina HiSeq 1500	50
SRR5328967	yes	SAMN06554722	C_I_7	PAIRED	Illumina HiSeq 1500	50
SRR5328966	yes	SAMN06554723	C_III_4	PAIRED	Illumina HiSeq 1500	50
SRR5328965	yes	SAMN06554724	C_II_4	PAIRED	Illumina HiSeq 1500	50
SRR5328964	yes	SAMN06554725	C_I_4	PAIRED	Illumina HiSeq 1500	50
SRR5328962	yes	SAMN06554727	C_I_3	PAIRED	Illumina HiSeq 1500	50
SRR5368994	yes	SAMN06639925	Plant sample from Zea mays	PAIRED	Illumina HiSeq 2000	200
SRR5368993	yes	SAMN06639926	Plant sample from Zea mays	PAIRED	Illumina HiSeq 2000	200
SRR5368992	yes	SAMN06639927	Plant sample from Zea mays	PAIRED	Illumina HiSeq 2000	200
SRR5368991	yes	SAMN06639928	Plant sample from Zea mays	PAIRED	Illumina HiSeq 2000	200
SRR5368990	yes	SAMN06639929	Plant sample from Zea mays	PAIRED	Illumina HiSeq 2000	200
SRR5368989	yes	SAMN06639930	Plant sample from Zea mays	PAIRED	Illumina HiSeq 2000	200
SRR5368988	yes	SAMN06639931	Plant sample from Zea mays	PAIRED	Illumina HiSeq 2000	200
SRR5368987	yes	SAMN06639932	Plant sample from Zea mays	PAIRED	Illumina HiSeq 2000	200
SRR5368986	yes	SAMN06639933	Plant sample from Zea mays	PAIRED	Illumina HiSeq 2000	200
SRR5691822	yes	SAMN07249550	Leaf BGM-infested 2hr biological rep 4	PAIRED	Illumina HiSeq 2500	250
SRR5691821	yes	SAMN07249551	Leaf BGM-infested 2hr biological rep 3	PAIRED	Illumina HiSeq 2500	250
SRR5691816	yes	SAMN07249552	Leaf TSSM-infested 24hr biological rep 2	PAIRED	Illumina HiSeq 2500	250
SRR5691815	yes	SAMN07249553	Leaf TSSM-infested 24hr biological rep 1	PAIRED	Illumina HiSeq 2500	250
SRR5691820	yes	SAMN07249554	Leaf BGM-infested 2hr biological rep 2	PAIRED	Illumina HiSeq 2500	250
SRR5691819	yes	SAMN07249555	Leaf BGM-infested 2hr biological rep 1	PAIRED	Illumina HiSeq 2500	250
SRR5691818	yes	SAMN07249556	Leaf TSSM-infested 24hr biological rep 4	PAIRED	Illumina HiSeq 2500	250
SRR5691817	yes	SAMN07249557	Leaf TSSM-infested 24hr biological rep 3	PAIRED	Illumina HiSeq 2500	250
SRR5691814	yes	SAMN07249558	Leaf TSSM-infested 2hr biological rep 4	PAIRED	Illumina HiSeq 2500	250
SRR5691813	yes	SAMN07249559	Leaf TSSM-infested 2hr biological rep 3	PAIRED	Illumina HiSeq 2500	250
SRR5691811	yes	SAMN07249560	Leaf TSSM-infested 2hr biological rep 1	PAIRED	Illumina HiSeq 2500	250
SRR5691812	yes	SAMN07249561	Leaf TSSM-infested 2hr biological rep 2	PAIRED	Illumina HiSeq 2500	250
SRR5691810	yes	SAMN07249562	Leaf wounded 24hr biological rep 4	PAIRED	Illumina HiSeq 2500	250
SRR5691809	yes	SAMN07249563	Leaf wounded 24hr biological rep 3	PAIRED	Illumina HiSeq 2500	250
SRR5691801	yes	SAMN07249564	Leaf wounded 2hr biological rep 2	PAIRED	Illumina HiSeq 2500	250
SRR5691799	yes	SAMN07249565	Leaf wounded 2hr biological rep 1	PAIRED	Illumina HiSeq 2500	250
SRR5691803	yes	SAMN07249566	Leaf wounded 2hr biological rep 3	PAIRED	Illumina HiSeq 2500	250
SRR5691808	yes	SAMN07249567	Leaf wounded 24hr biological rep 2	PAIRED	Illumina HiSeq 2500	250
SRR5691807	yes	SAMN07249568	Leaf wounded 24hr biological rep 1	PAIRED	Illumina HiSeq 2500	250
SRR5691805	yes	SAMN07249569	Leaf wounded 2hr biological rep 4	PAIRED	Illumina HiSeq 2500	250
SRR5691797	yes	SAMN07249570	Leaf non-infested biological rep 4	PAIRED	Illumina HiSeq 2500	250
SRR5691795	yes	SAMN07249571	Leaf non-infested biological rep 3	PAIRED	Illumina HiSeq 2500	250
SRR5691793	yes	SAMN07249572	Leaf non-infested biological rep 2	PAIRED	Illumina HiSeq 2500	250
SRR5691791	yes	SAMN07249573	Leaf non-infested biological rep 1	PAIRED	Illumina HiSeq 2500	250
SRR5691826	yes	SAMN07249574	Leaf BGM-infested 24hr biological rep 4	PAIRED	Illumina HiSeq 2500	250
SRR5691825	yes	SAMN07249575	Leaf BGM-infested 24hr biological rep 3	PAIRED	Illumina HiSeq 2500	250
SRR5691824	yes	SAMN07249576	Leaf BGM-infested 24hr biological rep 2	PAIRED	Illumina HiSeq 2500	250
SRR5691823	yes	SAMN07249577	Leaf BGM-infested 24hr biological rep 1	PAIRED	Illumina HiSeq 2500	250
SRR5748807	yes	SAMN07270438	Plant sample from Zea mays	PAIRED	HiSeq X Ten	300
SRR5748718	yes	SAMN07270439	Plant sample from Zea mays	PAIRED	HiSeq X Ten	300
SRR5985051	yes	SAMN07565751	Plant sample from Zea mays	PAIRED	Illumina HiSeq 2500	202
SRR5985052	yes	SAMN07565752	Plant sample from Zea mays	PAIRED	Illumina HiSeq 2500	202
SRR5985049	yes	SAMN07565753	Plant sample from Zea mays	PAIRED	Illumina HiSeq 2500	202
SRR5985050	yes	SAMN07565754	Plant sample from Zea mays	PAIRED	Illumina HiSeq 2500	202
SRR5985047	yes	SAMN07565755	Plant sample from Zea mays	PAIRED	Illumina HiSeq 2500	202
SRR5985043	yes	SAMN07565756	Plant sample from Zea mays	PAIRED	Illumina HiSeq 2500	202
SRR5985042	yes	SAMN07565757	Plant sample from Zea mays	PAIRED	Illumina HiSeq 2500	202
SRR5985041	yes	SAMN07565758	Plant sample from Zea mays	PAIRED	Illumina HiSeq 2500	202
SRR5985040	yes	SAMN07565759	Plant sample from Zea mays	PAIRED	Illumina HiSeq 2500	202
SRR5985046	yes	SAMN07565760	Plant sample from Zea mays	PAIRED	Illumina HiSeq 2500	202
SRR5985062	yes	SAMN07565761	Plant sample from Zea mays	PAIRED	Illumina HiSeq 2500	202
SRR5985061	yes	SAMN07565762	Plant sample from Zea mays	PAIRED	Illumina HiSeq 2500	202
SRR5985076	yes	SAMN07565763	Plant sample from Zea mays	PAIRED	Illumina HiSeq 2500	202
SRR5985064	yes	SAMN07565764	Plant sample from Zea mays	PAIRED	Illumina HiSeq 2500	202
SRR5985056	yes	SAMN07565765	Plant sample from Zea mays	PAIRED	Illumina HiSeq 2500	202
SRR5985060	yes	SAMN07565766	Plant sample from Zea mays	PAIRED	Illumina HiSeq 2500	202
SRR5985059	yes	SAMN07565767	Plant sample from Zea mays	PAIRED	Illumina HiSeq 2500	202
SRR5985058	yes	SAMN07565768	Plant sample from Zea mays	PAIRED	Illumina HiSeq 2500	202
SRR5985080	yes	SAMN07565769	Plant sample from Zea mays	PAIRED	Illumina HiSeq 2500	202
SRR5985081	yes	SAMN07565770	Plant sample from Zea mays	PAIRED	Illumina HiSeq 2500	202
SRR5985078	yes	SAMN07565771	Plant sample from Zea mays	PAIRED	Illumina HiSeq 2500	202
SRR5985079	no	SAMN07565772	Plant sample from Zea mays	PAIRED	Illumina HiSeq 2500	202
SRR5985075	yes	SAMN07565773	Plant sample from Zea mays	PAIRED	Illumina HiSeq 2500	202
SRR5985057	yes	SAMN07565774	Plant sample from Zea mays	PAIRED	Illumina HiSeq 2500	202
SRR5985063	yes	SAMN07565775	Plant sample from Zea mays	PAIRED	Illumina HiSeq 2500	202
SRR5985055	yes	SAMN07565776	Plant sample from Zea mays	PAIRED	Illumina HiSeq 2500	202
SRR5985077	yes	SAMN07565777	Plant sample from Zea mays	PAIRED	Illumina HiSeq 2500	202
SRR5985054	yes	SAMN07565778	Plant sample from Zea mays	PAIRED	Illumina HiSeq 2500	202
SRR5985070	yes	SAMN07565779	Plant sample from Zea mays	PAIRED	Illumina HiSeq 2500	202
SRR5985067	yes	SAMN07565780	Plant sample from Zea mays	PAIRED	Illumina HiSeq 2500	202
SRR5985065	yes	SAMN07565781	Plant sample from Zea mays	PAIRED	Illumina HiSeq 2500	202
SRR5985045	yes	SAMN07565782	Plant sample from Zea mays	PAIRED	Illumina HiSeq 2500	202
SRR5985074	yes	SAMN07565783	Plant sample from Zea mays	PAIRED	Illumina HiSeq 2500	202
SRR5985072	yes	SAMN07565784	Plant sample from Zea mays	PAIRED	Illumina HiSeq 2500	202
SRR5985044	yes	SAMN07565785	Plant sample from Zea mays	PAIRED	Illumina HiSeq 2500	202
SRR5985069	yes	SAMN07565786	Plant sample from Zea mays	PAIRED	Illumina HiSeq 2500	202
SRR5985053	yes	SAMN07565787	Plant sample from Zea mays	PAIRED	Illumina HiSeq 2500	202
SRR5985068	yes	SAMN07565788	Plant sample from Zea mays	PAIRED	Illumina HiSeq 2500	202
SRR5985073	yes	SAMN07565789	Plant sample from Zea mays	PAIRED	Illumina HiSeq 2500	202
SRR5985071	yes	SAMN07565790	Plant sample from Zea mays	PAIRED	Illumina HiSeq 2500	202
SRR5985066	yes	SAMN07565791	Plant sample from Zea mays	PAIRED	Illumina HiSeq 2500	202
SRR5985048	yes	SAMN07565792	Plant sample from Zea mays	PAIRED	Illumina HiSeq 2500	202
SRR6468183	yes	SAMN08348061	ozone_stress_experiment	SINGLE	NextSeq 500	144
SRR6468182	yes	SAMN08348062	ozone_stress_experiment	SINGLE	NextSeq 500	145
SRR6468181	yes	SAMN08348063	ozone_stress_experiment	SINGLE	NextSeq 500	145
SRR6468180	yes	SAMN08348064	ozone_stress_experiment	SINGLE	NextSeq 500	145
SRR6468187	yes	SAMN08348065	ozone_stress_experiment	SINGLE	NextSeq 500	145
SRR6468186	yes	SAMN08348066	ozone_stress_experiment	SINGLE	NextSeq 500	145
SRR6468185	yes	SAMN08348067	ozone_stress_experiment	SINGLE	NextSeq 500	145
SRR6468159	yes	SAMN08348068	ozone_stress_experiment	SINGLE	NextSeq 500	145
SRR6468189	yes	SAMN08348069	ozone_stress_experiment	SINGLE	NextSeq 500	144
SRR6468188	yes	SAMN08348070	ozone_stress_experiment	SINGLE	NextSeq 500	145
SRR6468132	yes	SAMN08348071	ozone_stress_experiment	SINGLE	NextSeq 500	144
SRR6468131	yes	SAMN08348072	ozone_stress_experiment	SINGLE	NextSeq 500	145
SRR6468134	yes	SAMN08348073	heat_stress_experiment	SINGLE	NextSeq 500	142
SRR6468133	yes	SAMN08348074	heat_stress_experiment	SINGLE	NextSeq 500	142
SRR6468136	yes	SAMN08348075	heat_stress_experiment	SINGLE	NextSeq 500	141
SRR6468135	yes	SAMN08348076	heat_stress_experiment	SINGLE	NextSeq 500	141
SRR6468138	yes	SAMN08348077	heat_stress_experiment	SINGLE	NextSeq 500	141
SRR6468137	yes	SAMN08348078	heat_stress_experiment	SINGLE	NextSeq 500	142
SRR6468140	yes	SAMN08348079	heat_stress_experiment	SINGLE	NextSeq 500	141
SRR6468139	yes	SAMN08348080	heat_stress_experiment	SINGLE	NextSeq 500	141
SRR6468164	yes	SAMN08348081	heat_stress_experiment	SINGLE	NextSeq 500	142
SRR6468165	yes	SAMN08348082	heat_stress_experiment	SINGLE	NextSeq 500	142
SRR6468166	yes	SAMN08348083	heat_stress_experiment	SINGLE	NextSeq 500	142
SRR6468167	yes	SAMN08348084	heat_stress_experiment	SINGLE	NextSeq 500	143
SRR6468160	yes	SAMN08348085	drought_stress_experiment	SINGLE	NextSeq 500	145
SRR6468161	yes	SAMN08348086	drought_stress_experiment	SINGLE	NextSeq 500	144
SRR6468162	yes	SAMN08348087	drought_stress_experiment	SINGLE	NextSeq 500	141
SRR6468163	yes	SAMN08348088	drought_stress_experiment	SINGLE	NextSeq 500	142
SRR6468172	yes	SAMN08348089	drought_stress_experiment	SINGLE	NextSeq 500	144
SRR6468173	yes	SAMN08348090	drought_stress_experiment	SINGLE	NextSeq 500	142
SRR6468142	yes	SAMN08348091	drought_stress_experiment	SINGLE	NextSeq 500	143
SRR6468141	yes	SAMN08348092	drought_stress_experiment	SINGLE	NextSeq 500	143
SRR6468158	yes	SAMN08348093	drought_stress_experiment	SINGLE	NextSeq 500	143
SRR6468156	yes	SAMN08348094	drought_stress_experiment	SINGLE	NextSeq 500	143
SRR6468146	yes	SAMN08348095	drought_stress_experiment	SINGLE	NextSeq 500	141
SRR6468145	yes	SAMN08348096	drought_stress_experiment	SINGLE	NextSeq 500	136
SRR6468144	yes	SAMN08348097	salt_stress_experiment	SINGLE	NextSeq 500	145
SRR6468143	yes	SAMN08348098	salt_stress_experiment	SINGLE	NextSeq 500	145
SRR6468149	yes	SAMN08348099	salt_stress_experiment	SINGLE	NextSeq 500	146
SRR6468147	yes	SAMN08348100	salt_stress_experiment	SINGLE	NextSeq 500	145
SRR6468174	yes	SAMN08348101	salt_stress_experiment	SINGLE	NextSeq 500	144
SRR6468175	yes	SAMN08348102	salt_stress_experiment	SINGLE	NextSeq 500	144
SRR6468152	yes	SAMN08348103	salt_stress_experiment	SINGLE	NextSeq 500	144
SRR6468176	yes	SAMN08348104	salt_stress_experiment	SINGLE	NextSeq 500	146
SRR6468170	yes	SAMN08348105	salt_stress_experiment	SINGLE	NextSeq 500	145
SRR6468171	yes	SAMN08348106	salt_stress_experiment	SINGLE	NextSeq 500	145
SRR6468168	yes	SAMN08348107	salt_stress_experiment	SINGLE	NextSeq 500	145
SRR6468169	yes	SAMN08348108	salt_stress_experiment	SINGLE	NextSeq 500	142
SRR039501	yes	SAMN00011087	B73 basal sample	SINGLE	Illumina Genome Analyzer	36
SRR039503	yes	SAMN00011088	B73 transitional sample	SINGLE	Illumina Genome Analyzer	35
SRR039505	yes	SAMN00011089	B73 maturing sample	SINGLE	Illumina Genome Analyzer	35
SRR039507	yes	SAMN00011090	B73 mature sample	SINGLE	Illumina Genome Analyzer	36
SRR039512	yes	SAMN00011091	B73 bundle-sheath sample	SINGLE	Illumina Genome Analyzer	35
SRR039509	yes	SAMN00011092	B73 mesophyll sample	SINGLE	Illumina Genome Analyzer	36
SRR404149	yes	SAMN00780081	Zea Mays, B73 V5_Tip of stage-2 Leaf_R1	SINGLE	Illumina Genome Analyzer IIx	35
SRR404154	yes	SAMN00780084	Zea Mays, B73 V9_Eighth Leaf_R1	SINGLE	Illumina Genome Analyzer IIx	75
SRR404155	yes	SAMN00780085	Zea Mays, B73 V9_Eighth Leaf_R2	SINGLE	Illumina Genome Analyzer IIx	75
SRR404156	yes	SAMN00780086	Zea Mays, B73 V9_Eighth Leaf_R3	SINGLE	Illumina Genome Analyzer IIx	75
SRR404158	yes	SAMN00780135	Zea Mays, B73 V9_Eleventh Leaf_R1	SINGLE	Illumina Genome Analyzer IIx	75
SRR404159	yes	SAMN00780136	Zea Mays, B73 V9_Eleventh Leaf_R2	SINGLE	Illumina Genome Analyzer IIx	75
SRR404160	yes	SAMN00780137	Zea Mays, B73 V9_Eleventh Leaf_R3	SINGLE	Illumina Genome Analyzer IIx	75
SRR404161	yes	SAMN00780138	Zea Mays, B73 V9_Thirteenth Leaf_R1	SINGLE	Illumina Genome Analyzer IIx	75
SRR404162	yes	SAMN00780139	Zea Mays, B73 V9_Thirteenth Leaf_R2	SINGLE	Illumina Genome Analyzer IIx	75
SRR404163	yes	SAMN00780140	Zea Mays, B73 V9_Thirteenth Leaf_R3	SINGLE	Illumina Genome Analyzer IIx	75
SRR404164	yes	SAMN00780141	Zea Mays, B73 V9_Immature Leaves_R1	SINGLE	Illumina Genome Analyzer IIx	75
SRR404171	yes	SAMN00780142	Zea Mays, B73 V9_Immature Leaves_R2	SINGLE	Illumina Genome Analyzer IIx	75
SRR404172	yes	SAMN00780143	Zea Mays, B73 V9_Immature Leaves_R3	SINGLE	Illumina Genome Analyzer IIx	75
SRR404173	yes	SAMN00780144	Zea Mays, B73 VT_Thirteenth Leaf_R1	SINGLE	Illumina Genome Analyzer IIx	75
SRR404174	yes	SAMN00780145	Zea Mays, B73 VT_Thirteenth Leaf_R2	SINGLE	Illumina Genome Analyzer IIx	75
SRR404175	yes	SAMN00780146	Zea Mays, B73 VT_Thirteenth Leaf_R3	SINGLE	Illumina Genome Analyzer IIx	75
SRR404176	yes	SAMN00780147	Zea Mays, B73 R2_Thirteenth Leaf_R1	SINGLE	Illumina Genome Analyzer IIx	75
SRR404177	yes	SAMN00780148	Zea Mays, B73 R2_Thirteenth Leaf_R2	SINGLE	Illumina Genome Analyzer IIx	75
SRR404178	yes	SAMN00780149	Zea Mays, B73 R2_Thirteenth Leaf_R3	SINGLE	Illumina Genome Analyzer IIx	75
SRR2089962	yes	SAMN03838284	Plant sample from Zea mays	SINGLE	Illumina HiSeq 2000	100
ERR361362	yes	SAMEA2242221	Sample from Zea mays	PAIRED	Illumina HiScanSQ	202
ERR361365	yes	SAMEA2242222	Sample from Zea mays	PAIRED	Illumina HiScanSQ	202
SRR1757965	yes	SAMN03103663	Plant sample from Zea mays	PAIRED	Illumina HiSeq 2000	100
SRR1757978	yes	SAMN03103663	Plant sample from Zea mays	PAIRED	Illumina HiSeq 2000	97
SRR1757990	yes	SAMN03103663	Plant sample from Zea mays	PAIRED	Illumina HiSeq 2000	98
SRR2186621	yes	SAMN03294221	Mesophyll Slice 5 Zea mays	SINGLE	Illumina HiSeq 2000	101
SRR2186622	yes	SAMN03294221	Mesophyll Slice 5 Zea mays	SINGLE	Illumina HiSeq 2000	101
SRR2186620	yes	SAMN03294221	Mesophyll Slice 5 Zea mays	SINGLE	Illumina HiSeq 2000	101
SRR2186623	yes	SAMN03294222	Plant sample from Zea mays	SINGLE	Illumina HiSeq 2000	101
SRR2186624	yes	SAMN03294222	Plant sample from Zea mays	SINGLE	Illumina HiSeq 2000	101
SRR2186625	yes	SAMN03294222	Plant sample from Zea mays	SINGLE	Illumina HiSeq 2000	101
SRR2186705	yes	SAMN03294223	Plant sample from Zea mays	SINGLE	Illumina HiSeq 2000	101
SRR2186719	yes	SAMN03294223	Plant sample from Zea mays	SINGLE	Illumina HiSeq 2000	101
SRR2186738	yes	SAMN03294223	Plant sample from Zea mays	SINGLE	Illumina HiSeq 2000	101
SRR2186662	yes	SAMN03294224	Plant sample from Zea mays	SINGLE	Illumina HiSeq 2000	101
SRR2186715	yes	SAMN03294224	Plant sample from Zea mays	SINGLE	Illumina HiSeq 2000	101
SRR2186732	yes	SAMN03294224	Plant sample from Zea mays	SINGLE	Illumina HiSeq 2000	101
SRR2186637	yes	SAMN03294225	Plant sample from Zea mays	SINGLE	Illumina HiSeq 2000	101
SRR2186713	yes	SAMN03294225	Plant sample from Zea mays	SINGLE	Illumina HiSeq 2000	101
SRR2186729	yes	SAMN03294225	Plant sample from Zea mays	SINGLE	Illumina HiSeq 2000	101
SRR2186710	yes	SAMN03294226	Plant sample from Zea mays	SINGLE	Illumina HiSeq 2000	101
SRR2186724	yes	SAMN03294226	Plant sample from Zea mays	SINGLE	Illumina HiSeq 2000	101
SRR2186742	yes	SAMN03294226	Plant sample from Zea mays	SINGLE	Illumina HiSeq 2000	101
SRR2186707	yes	SAMN03294227	Plant sample from Zea mays	SINGLE	Illumina HiSeq 2000	101
SRR2186722	yes	SAMN03294227	Plant sample from Zea mays	SINGLE	Illumina HiSeq 2000	101
SRR2186740	yes	SAMN03294227	Plant sample from Zea mays	SINGLE	Illumina HiSeq 2000	101
SRR2186704	yes	SAMN03294228	Plant sample from Zea mays	SINGLE	Illumina HiSeq 2000	101
SRR2186718	yes	SAMN03294228	Plant sample from Zea mays	SINGLE	Illumina HiSeq 2000	101
SRR2186737	yes	SAMN03294228	Plant sample from Zea mays	SINGLE	Illumina HiSeq 2000	101
SRR2186661	yes	SAMN03294229	Plant sample from Zea mays	SINGLE	Illumina HiSeq 2000	101
SRR2186716	yes	SAMN03294229	Plant sample from Zea mays	SINGLE	Illumina HiSeq 2000	101
SRR2186731	yes	SAMN03294229	Plant sample from Zea mays	SINGLE	Illumina HiSeq 2000	101
SRR2186628	yes	SAMN03294230	Plant sample from Zea mays	SINGLE	Illumina HiSeq 2000	101
SRR2186712	yes	SAMN03294230	Plant sample from Zea mays	SINGLE	Illumina HiSeq 2000	101
SRR2186727	yes	SAMN03294230	Plant sample from Zea mays	SINGLE	Illumina HiSeq 2000	101
SRR2186708	yes	SAMN03294231	Plant sample from Zea mays	SINGLE	Illumina HiSeq 2000	101
SRR2186723	yes	SAMN03294231	Plant sample from Zea mays	SINGLE	Illumina HiSeq 2000	101
SRR2186741	yes	SAMN03294231	Plant sample from Zea mays	SINGLE	Illumina HiSeq 2000	101
SRR2186706	yes	SAMN03294232	Plant sample from Zea mays	SINGLE	Illumina HiSeq 2000	101
SRR2186720	yes	SAMN03294232	Plant sample from Zea mays	SINGLE	Illumina HiSeq 2000	101
SRR2186739	yes	SAMN03294232	Plant sample from Zea mays	SINGLE	Illumina HiSeq 2000	101
SRR2186703	yes	SAMN03294233	Plant sample from Zea mays	SINGLE	Illumina HiSeq 2000	101
SRR2186717	yes	SAMN03294233	Plant sample from Zea mays	SINGLE	Illumina HiSeq 2000	101
SRR2186734	yes	SAMN03294233	Plant sample from Zea mays	SINGLE	Illumina HiSeq 2000	101
SRR2186654	yes	SAMN03294234	Plant sample from Zea mays	SINGLE	Illumina HiSeq 2000	101
SRR2186714	yes	SAMN03294234	Plant sample from Zea mays	SINGLE	Illumina HiSeq 2000	101
SRR2186730	yes	SAMN03294234	Plant sample from Zea mays	SINGLE	Illumina HiSeq 2000	101
SRR2186626	yes	SAMN03294235	Plant sample from Zea mays	SINGLE	Illumina HiSeq 2000	101
SRR2186711	yes	SAMN03294235	Plant sample from Zea mays	SINGLE	Illumina HiSeq 2000	101
SRR2186726	yes	SAMN03294235	Plant sample from Zea mays	SINGLE	Illumina HiSeq 2000	101
SRR2558679	yes	SAMN04145949	Plant sample from Zea mays	PAIRED	Illumina HiSeq 2500	102
SRR2558681	yes	SAMN04145949	Plant sample from Zea mays	PAIRED	Illumina HiSeq 2500	102
SRR2558682	yes	SAMN04145949	Plant sample from Zea mays	PAIRED	Illumina HiSeq 2500	102
SRR3984708	yes	SAMN05462014	Transcriptomic sample of maize	PAIRED	Illumina HiSeq 2500	300
SRR3984749	yes	SAMN05462014	Transcriptomic sample of maize	PAIRED	Illumina HiSeq 2500	300
SRR3984762	yes	SAMN05462014	Transcriptomic sample of maize	PAIRED	Illumina HiSeq 2500	300
SRR3984771	yes	SAMN05462014	Transcriptomic sample of maize	PAIRED	Illumina HiSeq 2500	300
SRR3984782	yes	SAMN05462014	Transcriptomic sample of maize	PAIRED	Illumina HiSeq 2500	300
SRR3984791	yes	SAMN05462014	Transcriptomic sample of maize	PAIRED	Illumina HiSeq 2500	300
SRR3984794	yes	SAMN05462014	Transcriptomic sample of maize	PAIRED	Illumina HiSeq 2500	300
SRR3984795	yes	SAMN05462014	Transcriptomic sample of maize	PAIRED	Illumina HiSeq 2500	300
SRR3984802	yes	SAMN05462014	Transcriptomic sample of maize	PAIRED	Illumina HiSeq 2500	300
SRR3984815	yes	SAMN05462014	Transcriptomic sample of maize	PAIRED	Illumina HiSeq 2500	300
SRR3984835	yes	SAMN05462014	Transcriptomic sample of maize	PAIRED	Illumina HiSeq 2500	300
SRR3984871	yes	SAMN05462014	Transcriptomic sample of maize	PAIRED	Illumina HiSeq 2500	300
