## Supplemental Data Set 9 for "Using single-plant -omics in the field to link maize genes to functions and phenotypes"

### Sheet: Supplemental Data Set 9
Supplemental Data. Cruz, De Meyer et al. (2020). Plant Cell 00.0000/tpc.00.000000
Supplemental Data Set 9. List of target GO terms used for category-specific gene function predictions. The 'Performance' column indicates how well the single plant network scored compared to the sampled networks (see Methods).
GO ID	GO name	Performance
3	reproduction	Very Poor
160	phosphorelay signal transduction system	Very Good
271	polysaccharide biosynthetic process	Very Poor
302	response to reactive oxygen species	Poor
1101	response to acid chemical	Very Good
1562	response to protozoan	None
1666	response to hypoxia	None
2239	response to oomycetes	None
2831	regulation of response to biotic stimulus	None
5975	carbohydrate metabolic process	Good
5976	polysaccharide metabolic process	Very Poor
6073	cellular glucan metabolic process	Very Poor
6091	generation of precursor metabolites and energy	Very Poor
6139	nucleobase-containing compound metabolic process	Good
6259	DNA metabolic process	Very Poor
6260	DNA replication	Poor
6412	translation	Very Poor
6464	cellular protein modification process	Very Poor
6518	peptide metabolic process	Very Poor
6629	lipid metabolic process	Very Good
6810	transport	Very Poor
6950	response to stress	Very Good
6952	defense response	Very Good
6970	response to osmotic stress	Very Good
6971	hypotonic response	None
6972	hyperosmotic response	Very Poor
6974	cellular response to DNA damage stimulus	Very Poor
6979	response to oxidative stress	Good
6984	ER-nucleus signaling pathway	None
7049	cell cycle	Average
7154	cell communication	Very Good
7165	signal transduction	Very Good
7166	cell surface receptor signaling pathway	Average
7231	osmosensory signaling pathway	None
7267	cell-cell signaling	None
7602	phototransduction	Good
8150	biological_process	Very Good
8152	metabolic process	Very Good
8219	cell death	Very Good
9056	catabolic process	Very Good
9058	biosynthetic process	Very Good
9266	response to temperature stimulus	Very Good
9268	response to pH	None
9269	response to desiccation	None
9270	response to humidity	None
9314	response to radiation	Average
9408	response to heat	Very Good
9409	response to cold	Very Good
9411	response to UV	Very Good
9413	response to flooding	None
9414	response to water deprivation	Very Good
9415	response to water	Very Good
9416	response to light stimulus	Average
9605	response to external stimulus	Average
9606	tropism	None
9607	response to biotic stimulus	Average
9608	response to symbiont	Poor
9611	response to wounding	Average
9612	response to mechanical stimulus	None
9615	response to virus	None
9617	response to bacterium	Very Good
9620	response to fungus	Average
9624	response to nematode	Poor
9625	response to insect	None
9628	response to abiotic stimulus	Very Good
9629	response to gravity	Very Good
9630	gravitropism	None
9635	response to herbicide	None
9637	response to blue light	Very Good
9638	phototropism	None
9639	response to red or far red light	Poor
9642	response to light intensity	Very Poor
9644	response to high light intensity	Very Poor
9648	photoperiodism	Very Poor
9651	response to salt stress	Very Good
9652	thigmotropism	None
9657	plastid organization	Good
9698	phenylpropanoid metabolic process	Very Good
9704	de-etiolation	None
9719	response to endogenous stimulus	Very Good
9723	response to ethylene	Very Good
9725	response to hormone	Very Good
9733	response to auxin	Very Poor
9735	response to cytokinin	Very Good
9737	response to abscisic acid	Very Good
9739	response to gibberellin	None
9741	response to brassinosteroid	Average
9751	response to salicylic acid	None
9753	response to jasmonic acid	None
9755	hormone-mediated signaling pathway	Very Good
9756	carbohydrate mediated signaling	None
9760	C4 photosynthesis	Very Poor
9767	photosynthetic electron transport chain	Very Poor
9790	embryo development	Very Good
9791	post-embryonic development	Very Poor
9819	drought recovery	None
9832	plant-type cell wall biogenesis	Very Poor
9834	plant-type secondary cell wall biogenesis	Average
9835	fruit ripening	None
9838	abscission	None
9856	pollination	Poor
9861	jasmonic acid and ethylene-dependent systemic resistance	None
9863	salicylic acid mediated signaling pathway	None
9875	pollen-pistil interaction	None
9908	flower development	Very Poor
9965	leaf morphogenesis	None
9966	regulation of signal transduction	Very Good
9987	cellular process	Very Good
10017	red or far-red light signaling pathway	Very Good
10019	chloroplast-nucleus signaling pathway	None
10117	photoprotection	None
10150	leaf senescence	None
10154	fruit development	Average
10162	seed dormancy process	None
10196	nonphotochemical quenching	Very Good
10200	response to chitin	Very Good
10212	response to ionizing radiation	None
10243	response to organonitrogen compound	Very Good
10335	response to non-ionic osmotic stress	None
10383	cell wall polysaccharide metabolic process	Very Poor
10410	hemicellulose metabolic process	Poor
10865	stipule development	None
15979	photosynthesis	Very Poor
16043	cellular component organization	Good
16049	cell growth	Very Poor
16051	carbohydrate biosynthetic process	Very Poor
19538	protein metabolic process	Poor
19684	photosynthesis, light reaction	Very Poor
19725	cellular homeostasis	Very Good
19748	secondary metabolic process	Very Good
22900	electron transport chain	Very Poor
23014	signal transduction by protein phosphorylation	None
30154	cell differentiation	Average
30243	cellulose metabolic process	Very Poor
30244	cellulose biosynthetic process	Very Poor
30522	intracellular receptor signaling pathway	Very Good
31347	regulation of defense response	Very Good
31930	mitochondria-nucleus signaling pathway	None
33194	response to hydroperoxide	None
33554	cellular response to stress	Very Good
33692	cellular polysaccharide biosynthetic process	Very Poor
34059	response to anoxia	None
34637	cellular carbohydrate biosynthetic process	Very Poor
34976	response to endoplasmic reticulum stress	Very Good
35556	intracellular signal transduction	Very Good
35966	response to topologically incorrect protein	None
40007	growth	Very Poor
40029	regulation of gene expression, epigenetic	Very Poor
42546	cell wall biogenesis	Very Poor
42594	response to starvation	Very Good
42742	defense response to bacterium	Very Good
43043	peptide biosynthetic process	Very Poor
43434	response to peptide hormone	None
43603	cellular amide metabolic process	Very Poor
43604	amide biosynthetic process	Very Poor
44036	cell wall macromolecule metabolic process	Average
44038	cell wall macromolecule biosynthetic process	Poor
44042	glucan metabolic process	Very Poor
44262	cellular carbohydrate metabolic process	Poor
44264	cellular polysaccharide metabolic process	Very Poor
44710	single-organism metabolic process	Very Good
45229	external encapsulating structure organization	Very Poor
45491	xylan metabolic process	Good
47484	regulation of response to osmotic stress	Very Good
48316	seed development	Average
48364	root development	Good
48366	leaf development	Very Good
48367	shoot system development	Very Poor
48527	lateral root development	None
48545	response to steroid hormone	None
48827	phyllome development	Average
48830	adventitious root development	None
51186	cofactor metabolic process	Very Good
51188	cofactor biosynthetic process	Very Good
51273	beta-glucan metabolic process	Very Poor
51274	beta-glucan biosynthetic process	Very Poor
51301	cell division	Very Poor
51409	response to nitrosative stress	None
51707	response to other organism	Average
52173	response to defenses of other organism involved in symbiotic interaction	None
55114	oxidation-reduction process	Very Good
70482	response to oxygen levels	None
70589	cellular component macromolecule biosynthetic process	Poor
70592	cell wall polysaccharide biosynthetic process	Poor
71215	cellular response to abscisic acid stimulus	None
71472	cellular response to salt stress	None
71489	cellular response to red or far red light	Very Good
71554	cell wall organization or biogenesis	Very Poor
71555	cell wall organization	Very Poor
71669	plant-type cell wall organization or biogenesis	Very Poor
75136	response to host	None
80006	internode patterning	None
80027	response to herbivore	Very Good
80134	regulation of response to stress	Very Good
80167	response to karrikin	Average
80183	response to photooxidative stress	None
80187	floral organ senescence	None
90436	leaf pavement cell development	None
97306	cellular response to alcohol	None
1901421	positive regulation of response to alcohol	None
1901564	organonitrogen compound metabolic process	Very Good
1901566	organonitrogen compound biosynthetic process	Very Poor
1901698	response to nitrogen compound	Very Good
1901700	response to oxygen-containing compound	Very Good
1902347	response to strigolactone	None
2000024	regulation of leaf development	None
2000070	regulation of response to water deprivation	None
